# Connectome-driven neural inventory of a complete visual system

**DOI:** 10.1101/2024.04.16.589741

**Authors:** Aljoscha Nern, Frank Loesche, Shin-ya Takemura, Laura E Burnett, Marisa Dreher, Eyal Gruntman, Judith Hoeller, Gary B Huang, Michał Januszewski, Nathan C Klapoetke, Sanna Koskela, Kit D Longden, Zhiyuan Lu, Stephan Preibisch, Wei Qiu, Edward M Rogers, Pavithraa Seenivasan, Arthur Zhao, John Bogovic, Brandon S Canino, Jody Clements, Michael Cook, Samantha Finley-May, Miriam A Flynn, Imran Hameed, Alexandra MC Fragniere, Kenneth J Hayworth, Gary Patrick Hopkins, Philip M Hubbard, William T Katz, Julie Kovalyak, Shirley A Lauchie, Meghan Leonard, Alanna Lohff, Charli A Maldonado, Caroline Mooney, Nneoma Okeoma, Donald J Olbris, Christopher Ordish, Tyler Paterson, Emily M Phillips, Tobias Pietzsch, Jennifer Rivas Salinas, Patricia K Rivlin, Philipp Schlegel, Ashley L Scott, Louis A Scuderi, Satoko Takemura, Iris Talebi, Alexander Thomson, Eric T Trautman, Lowell Umayam, Claire Walsh, John J Walsh, C Shan Xu, Emily A Yakal, Tansy Yang, Ting Zhao, Jan Funke, Reed George, Harald F Hess, Gregory SXE Jefferis, Christopher Knecht, Wyatt Korff, Stephen M Plaza, Sandro Romani, Stephan Saalfeld, Louis K Scheffer, Stuart Berg, Gerald M Rubin, Michael B Reiser

**Author notes:** Contributed equally (Frank Loesche, Shin-ya Takemura, Laura E Burnett, Marisa Dreher, Eyal Gruntman, Judith Hoeller, Gary B Huang, Michał Januszewski, Nathan C Klapoetke, Sanna Koskela, Kit D Longden, Zhiyuan Lu, Stephan Preibisch, Wei Qiu, Edward M Rogers, Pavithraa Seenivasan, Arthur Zhao).

## Abstract

Vision provides animals with detailed information about their surroundings, conveying diverse features such as color, form, and movement across the visual scene. Computing these parallel spatial features requires a large and diverse network of neurons, such that in animals as distant as flies and humans, visual regions comprise half the brain’s volume. These visual brain regions often reveal remarkable structure-function relationships, with neurons organized along spatial maps with shapes that directly relate to their roles in visual processing. To unravel the stunning diversity of a complex visual system, a careful mapping of the neural architecture matched to tools for targeted exploration of that circuitry is essential. Here, we report a new connectome of the right optic lobe from a male *Drosophila* central nervous system FIB-SEM volume and a comprehensive inventory of the fly’s visual neurons. We developed a computational framework to quantify the anatomy of visual neurons, establishing a basis for interpreting how their shapes relate to spatial vision. By integrating this analysis with connectivity information, neurotransmitter identity, and expert curation, we classified the ∼53,000 neurons into 727 types, about half of which are systematically described and named for the first time. Finally, we share an extensive collection of split-GAL4 lines matched to our neuron type catalog. Together, this comprehensive set of tools and data unlock new possibilities for systematic investigations of vision in *Drosophila*, a foundation for a deeper understanding of sensory processing.
