## Supplementary Table 1 for "Connectome-driven neural inventory of a complete visual system"

### Sheet: final
Cell Type	Instance	No. of cells	Main Groups	BodyID in figures	Predicted neurotransmitter
5thsLNv_LNd6	5thsLNv_LNd6_R	2	VPN	11901	ACh
5-HTPMPV03	5-HTPMPV03_R	1	VCN	10050	5HT
Am1	Am1_R	1	OL_connecting	10093	GABA
aMe1	aMe1_R	2	VPN	46099	GABA
aMe2	aMe2_R	4	VCN	29351	Glu
aMe3	aMe3_R	1	VPN	14207	Glu
aMe4	aMe4_R	9	VCN	13623	ACh
aMe5	aMe5_R	17	VPN	30585	ACh
aMe6a	aMe6a_R	1	VPN	15110	ACh
aMe6b	aMe6b_R	1	OL_intrinsic	20277	ACh
aMe6c	aMe6c_R	1	OL_connecting	15680	Glu
aMe8	aMe8_R	2	VPN	16866	ACh
aMe9	aMe9_R	2	VPN	14499	ACh
aMe10	aMe10_R	2	VPN	19513	ACh
aMe12	aMe12_R	2	VPN	13190	ACh
aMe13	aMe13_R	1	VPN	13457	unclear
aMe15	aMe15_R	1	VPN	14356	unclear
aMe17a	aMe17a_R	1	VCN	514230	Glu
aMe17b	aMe17b_R	2	VCN	12718	GABA
aMe17c	aMe17c_R	2	VCN	11081	Glu
aMe17e	aMe17e_R	1	VCN	10303	Glu
aMe20	aMe20_R	1	VPN	12295	unclear
aMe22	aMe22_R	1	VCN	14613	Glu
aMe23	aMe23_R	1	VPN	23376	unclear
aMe24	aMe24_R	1	other	20674	unclear
aMe25	aMe25_R	1	VPN	13362	unclear
aMe26	aMe26_R	3	VPN	15377	ACh
aMe30	aMe30_R	2	VCN	12727	Glu
aMe_TBD1	aMe_TBD1_R	1	other	10508	unclear
AOTU045	AOTU045_R	1	VPN	15319	unclear
AOTU056	AOTU056_R	4	VPN	66210	unclear
AOTU058	AOTU058_R	3	other	66291	unclear
Ascending_TBD1	Ascending_TBD1_R	4	other	10150	unclear
C2	C2_R	874	OL_connecting	78453	GABA
C3	C3_R	892	OL_connecting	49223	GABA
CL125	CL125_R	2	VPN	18009	unclear
Cm1	Cm1_R	231	OL_intrinsic	575256	ACh
Cm2	Cm2_R	203	OL_intrinsic	129985	ACh
Cm3	Cm3_R	167	OL_intrinsic	63279	GABA
Cm4	Cm4_R	126	OL_intrinsic	125210	Glu
Cm5	Cm5_R	109	OL_intrinsic	104279	GABA
Cm6	Cm6_R	106	OL_intrinsic	107552	GABA
Cm7	Cm7_R	93	OL_intrinsic	60613	Glu
Cm8	Cm8_R	90	OL_intrinsic	48844	GABA
Cm9	Cm9_R	73	OL_intrinsic	71613	Glu
Cm10	Cm10_R	45	OL_intrinsic	97930	GABA
Cm11a	Cm11a_R	40	OL_intrinsic	57093	ACh
Cm11b	Cm11b_R	30	OL_intrinsic	63647	ACh
Cm11c	Cm11c_R	23	OL_intrinsic	38325	ACh
Cm11d	Cm11d_R	9	OL_intrinsic	29786	ACh
Cm12	Cm12_R	35	OL_intrinsic	22626	GABA
Cm13	Cm13_R	27	OL_intrinsic	36510	Glu
Cm14	Cm14_R	23	OL_intrinsic	36243	GABA
Cm15	Cm15_R	22	OL_intrinsic	92102	GABA
Cm16	Cm16_R	17	OL_intrinsic	61146	Glu
Cm17	Cm17_R	16	OL_intrinsic	25048	GABA
Cm18	Cm18_R	14	OL_intrinsic	43159	Glu
Cm19	Cm19_R	14	OL_intrinsic	19005	GABA
Cm20	Cm20_R	13	OL_intrinsic	48079	GABA
Cm21	Cm21_R	13	OL_intrinsic	34153	GABA
Cm22	Cm22_R	10	OL_intrinsic	59284	GABA
Cm23	Cm23_R	8	OL_intrinsic	21535	Glu
Cm24	Cm24_R	5	OL_intrinsic	30030	Glu
Cm25	Cm25_R	3	OL_intrinsic	22272	Glu
Cm26	Cm26_R	6	OL_intrinsic	16683	Glu
Cm27	Cm27_R	5	OL_intrinsic	36782	Glu
Cm28	Cm28_R	6	OL_intrinsic	15025	unclear
Cm29	Cm29_R	3	OL_intrinsic	13447	GABA
Cm30	Cm30_R	2	OL_intrinsic	12456	GABA
Cm31a	Cm31a_R	2	OL_intrinsic	10843	GABA
Cm31b	Cm31b_R	1	OL_intrinsic	10518	GABA
Cm32	Cm32_R	1	OL_intrinsic	12643	GABA
Cm33	Cm33_R	1	OL_intrinsic	12713	GABA
Cm34	Cm34_R	1	OL_intrinsic	10114	Glu
Cm35	Cm35_R	1	OL_intrinsic	11130	GABA
Cm-DRA	Cm-DRA_R	3	OL_intrinsic	22529	ACh
dCal1	dCal1_R	1	VPN	10441	GABA
Dm1	Dm1_R	39	OL_intrinsic	18915	Glu
Dm2	Dm2_R	726	OL_intrinsic	103886	ACh
Dm3a	Dm3a_R	601	OL_intrinsic	125612	Glu
Dm3b	Dm3b_R	571	OL_intrinsic	114360	Glu
Dm3c	Dm3c_R	401	OL_intrinsic	115343	Glu
Dm4	Dm4_R	48	OL_intrinsic	17345	Glu
Dm6	Dm6_R	29	OL_intrinsic	14028	Glu
Dm8a	Dm8a_R	285	OL_intrinsic	31219	Glu
Dm8b	Dm8b_R	265	OL_intrinsic	111772	Glu
Dm9	Dm9_R	135	OL_intrinsic	35188	Glu
Dm10	Dm10_R	311	OL_intrinsic	117605	GABA
Dm11	Dm11_R	84	OL_intrinsic	138520	Glu
Dm12	Dm12_R	137	OL_intrinsic	33671	Glu
Dm13	Dm13_R	28	OL_intrinsic	15853	GABA
Dm14	Dm14_R	16	OL_intrinsic	17167	Glu
Dm15	Dm15_R	242	OL_intrinsic	116274	Glu
Dm16	Dm16_R	75	OL_intrinsic	72422	Glu
Dm17	Dm17_R	4	OL_intrinsic	10839	Glu
Dm18	Dm18_R	27	OL_intrinsic	18743	GABA
Dm19	Dm19_R	15	OL_intrinsic	12884	Glu
Dm20	Dm20_R	48	OL_intrinsic	23044	Glu
Dm-DRA1	Dm-DRA1_R	26	OL_intrinsic	81034	Glu
Dm-DRA2	Dm-DRA2_R	18	OL_intrinsic	97136	Glu
DN1a	DN1a_R	2	VCN	14636	unclear
DNc01	DNc01_R	2	other	11369	unclear
DNc02	DNc02_R	1	other	10705	unclear
DNp11	DNp11_R	1	other	10106	unclear
DNp27	DNp27_R	1	other	10063	unclear
DNp30	DNp30_R	1	other	10068	unclear
DNpe053	DNpe053_R	1	other	20418	ACh
H1	H1_R	1	VPN	10755	Glu
H2	H2_R	1	VPN	10025	ACh
HBeyelet	HBeyelet_R	3	OL_intrinsic	26455	His
HS4	HS4_R	1	VPN	12521	unclear
HSE	HSE_R	1	VPN	10016	ACh
HSN	HSN_R	1	VPN	10015	ACh
HSS	HSS_R	1	VPN	10023	ACh
KCg-s1	KCg-s1_R	1	other	18540	unclear
L1	L1_R	892	OL_connecting	34929	Glu
L2	L2_R	893	OL_connecting	27848	ACh
L3	L3_R	892	OL_connecting	82753	ACh
L4	L4_R	891	OL_connecting	81844	ACh
L5	L5_R	898	OL_connecting	91284	ACh
l-LNv	l-LNv_R	4	VPN	11114	unclear
Lai	Lai_R	48	OL_intrinsic	71924	Glu
LAL048	LAL048_R	2	other	43504	unclear
Lat1	Lat1_R	4	VCN	26197	unclear
Lat2	Lat2_R	2	VCN	19777	unclear
Lat3	Lat3_R	4	OL_connecting	42094	unclear
Lat4	Lat4_R	1	OL_connecting	21257	unclear
Lat5	Lat5_R	1	VCN	19286	unclear
Lawf1	Lawf1_R	184	OL_connecting	40718	ACh
Lawf2	Lawf2_R	188	OL_connecting	31749	ACh
LC4	LC4_R	55	VPN	23392	ACh
LC6	LC6_R	65	VPN	38017	ACh
LC9	LC9_R	115	VPN	24110	ACh
LC10a	LC10a_R	140	VPN	21199	ACh
LC10b	LC10b_R	48	VPN	42029	ACh
LC10d	LC10d_R	106	VPN	26545	ACh
LC10e	LC10e_R	48	VPN	65584	ACh
LC11	LC11_R	75	VPN	25902	ACh
LC12	LC12_R	242	VPN	56550	unclear
LC13	LC13_R	94	VPN	59045	ACh
LC14b	LC14b_R	22	VPN	21081	ACh
LC15	LC15_R	65	VPN	51278	ACh
LC16	LC16_R	94	VPN	53180	ACh
LC17	LC17_R	175	VPN	36862	unclear
LC18	LC18_R	104	VPN	42754	ACh
LC19	LC19_R	8	VPN	19887	unclear
LC20a	LC20a_R	30	VPN	66880	ACh
LC20b	LC20b_R	40	VPN	55338	Glu
LC21	LC21_R	78	VPN	34398	ACh
LC22	LC22_R	35	VPN	36373	ACh
LC23	LC23_R	6	VPN	18201	unclear
LC24	LC24_R	54	VPN	82562	ACh
LC25	LC25_R	27	VPN	61130	Glu
LC26	LC26_R	37	VPN	59443	unclear
LC27	LC27_R	23	VPN	82165	ACh
LC28	LC28_R	31	VPN	57467	ACh
LC29	LC29_R	19	VPN	73667	ACh
LC30	LC30_R	30	VPN	101895	ACh
LC31a	LC31a_R	16	VPN	25862	ACh
LC31b	LC31b_R	6	VPN	11812	unclear
LC33	LC33_R	16	VPN	14002	Glu
LC34	LC34_R	6	VPN	47900	ACh
LC36	LC36_R	16	VPN	28375	ACh
LC37	LC37_R	8	VPN	27833	Glu
LC39	LC39_R	3	VPN	22964	Glu
LC40	LC40_R	15	VPN	27705	ACh
LC41	LC41_R	6	VPN	34029	ACh
LC43	LC43_R	6	VPN	35974	unclear
LC44	LC44_R	3	VPN	54692	ACh
LC46b	LC46b_R	5	VPN	54299	ACh
LC10c-1	LC10c-1_R	66	VPN	27455	ACh
LC10c-2	LC10c-2_R	66	VPN	41080	unclear
LC14a-1	LC14a-1_R	15	VPN	24305	ACh
LC14a-2	LC14a-2_R	8	VPN	22025	ACh
Li11	Li11_R	4	OL_intrinsic	17534	GABA
Li12	Li12_R	2	OL_intrinsic	12505	Glu
Li13	Li13_R	33	OL_intrinsic	26957	GABA
Li14	Li14_R	112	OL_intrinsic	43857	Glu
Li15	Li15_R	21	OL_intrinsic	30007	GABA
Li16	Li16_R	2	OL_intrinsic	11394	Glu
Li17	Li17_R	10	OL_intrinsic	15440	GABA
Li18a	Li18a_R	23	OL_intrinsic	60928	GABA
Li18b	Li18b_R	17	OL_intrinsic	64816	GABA
Li19	Li19_R	26	OL_intrinsic	22826	GABA
Li20	Li20_R	21	OL_intrinsic	20491	Glu
Li21	Li21_R	105	OL_intrinsic	43796	ACh
Li22	Li22_R	119	OL_intrinsic	69655	Glu
Li23	Li23_R	60	OL_intrinsic	62974	ACh
Li25	Li25_R	60	OL_intrinsic	30094	GABA
Li26	Li26_R	18	OL_intrinsic	25566	GABA
Li27	Li27_R	58	OL_intrinsic	86973	GABA
Li28	Li28_R	6	OL_intrinsic	16033	GABA
Li29	Li29_R	4	OL_intrinsic	13850	GABA
Li30	Li30_R	6	OL_intrinsic	13376	GABA
Li31	Li31_R	1	OL_intrinsic	10974	Glu
Li32	Li32_R	1	OL_intrinsic	10352	GABA
Li33	Li33_R	1	OL_intrinsic	10351	ACh
Li34a	Li34a_R	34	OL_intrinsic	35856	GABA
Li34b	Li34b_R	30	OL_intrinsic	38417	GABA
Li35	Li35_R	13	OL_intrinsic	41806	GABA
Li36	Li36_R	1	OL_intrinsic	16975	Glu
Li37	Li37_R	1	OL_intrinsic	17424	Glu
LLPC1	LLPC1_R	142	VPN	26070	ACh
LLPC2	LLPC2_R	125	VPN	59059	ACh
LLPC3	LLPC3_R	112	VPN	64432	ACh
LLPC4	LLPC4_R	3	VPN	15348	ACh
LOLP1	LOLP1_R	32	OL_connecting	33521	GABA
LoVC2	LoVC2_R	1	VCN	519263	GABA
LoVC4	LoVC4_R	1	VCN	11106	GABA
LoVC5	LoVC5_R	1	VCN	11180	GABA
LoVC6	LoVC6_R	1	VCN	10188	GABA
LoVC7	LoVC7_R	1	VCN	517193	GABA
LoVC8	LoVC8_R	1	VCN	531732	GABA
LoVC13	LoVC13_R	1	VCN	12468	GABA
LoVC15	LoVC15_R	3	VCN	13736	GABA
LoVC16	LoVC16_R	2	VCN	10029	Glu
LoVC17	LoVC17_R	2	VCN	15343	GABA
LoVC18	LoVC18_R	2	VCN	537899	Dop
LoVC19	LoVC19_R	2	VCN	11586	ACh
LoVC24	LoVC24_R	3	VCN	35216	GABA
LoVC26	LoVC26_R	3	VCN	64694	Glu
LoVCLo1	LoVCLo1_R	1	VCN	11843	ACh
LoVCLo2	LoVCLo2_R	1	VCN	12067	unclear
LoVCLo3	LoVCLo3_R	1	VCN	10100	OA
LoVP1	LoVP1_R	27	VPN	68009	Glu
LoVP2	LoVP2_R	23	VPN	76681	Glu
LoVP3	LoVP3_R	6	VPN	70517	unclear
LoVP4	LoVP4_R	5	VPN	70548	unclear
LoVP5	LoVP5_R	12	VPN	60641	ACh
LoVP6	LoVP6_R	11	VPN	54636	ACh
LoVP7	LoVP7_R	12	VPN	99002	unclear
LoVP8	LoVP8_R	9	VPN	27349	unclear
LoVP9	LoVP9_R	6	VPN	155098	unclear
LoVP10	LoVP10_R	9	VPN	36242	unclear
LoVP11	LoVP11_R	4	VPN	46946	unclear
LoVP12	LoVP12_R	19	VPN	80560	unclear
LoVP13	LoVP13_R	24	VPN	82626	Glu
LoVP14	LoVP14_R	9	VPN	56861	ACh
LoVP15	LoVP15_R	5	VPN	27026	ACh
LoVP16	LoVP16_R	5	VPN	27435	ACh
LoVP17	LoVP17_R	4	VPN	34651	ACh
LoVP18	LoVP18_R	6	VPN	18420	ACh
LoVP19	LoVP19_R	1	VPN	72257	unclear
LoVP20	LoVP20_R	1	VPN	42963	unclear
LoVP21	LoVP21_R	2	VPN	49740	unclear
LoVP22	LoVP22_R	2	VPN	77074	unclear
LoVP23	LoVP23_R	3	VPN	27189	unclear
LoVP24	LoVP24_R	4	VPN	107446	unclear
LoVP25	LoVP25_R	3	VPN	53346	unclear
LoVP26	LoVP26_R	6	VPN	546795	unclear
LoVP27	LoVP27_R	5	VPN	48142	ACh
LoVP28	LoVP28_R	1	VPN	529228	unclear
LoVP29	LoVP29_R	1	VPN	21416	unclear
LoVP30	LoVP30_R	1	VPN	16195	unclear
LoVP31	LoVP31_R	1	VPN	15586	unclear
LoVP32	LoVP32_R	2	VPN	18246	ACh
LoVP33	LoVP33_R	3	VPN	36596	unclear
LoVP34	LoVP34_R	1	VPN	19459	unclear
LoVP35	LoVP35_R	1	VPN	14819	unclear
LoVP36	LoVP36_R	1	VPN	21962	Glu
LoVP37	LoVP37_R	1	VPN	33437	unclear
LoVP38	LoVP38_R	2	VPN	22440	Glu
LoVP39	LoVP39_R	2	VPN	18001	unclear
LoVP40	LoVP40_R	1	VPN	15576	Glu
LoVP41	LoVP41_R	1	VPN	21782	ACh
LoVP42	LoVP42_R	1	VPN	13874	ACh
LoVP43	LoVP43_R	1	VPN	25008	unclear
LoVP44	LoVP44_R	1	VPN	18683	unclear
LoVP45	LoVP45_R	1	VPN	15716	Glu
LoVP46	LoVP46_R	1	VPN	15987	Glu
LoVP47	LoVP47_R	1	VPN	14479	Glu
LoVP48	LoVP48_R	1	VPN	15593	ACh
LoVP49	LoVP49_R	1	VPN	13473	ACh
LoVP50	LoVP50_R	4	VPN	17004	ACh
LoVP51	LoVP51_R	1	VPN	20726	unclear
LoVP52	LoVP52_R	1	VPN	38861	ACh
LoVP53	LoVP53_R	1	VPN	12145	ACh
LoVP54	LoVP54_R	1	VPN	11435	ACh
LoVP55	LoVP55_R	2	VPN	38039	unclear
LoVP56	LoVP56_R	1	VPN	27818	Glu
LoVP57	LoVP57_R	1	VPN	25389	ACh
LoVP58	LoVP58_R	1	VPN	14199	ACh
LoVP59	LoVP59_R	1	VPN	15363	unclear
LoVP60	LoVP60_R	1	VPN	17978	unclear
LoVP61	LoVP61_R	2	VPN	41726	Glu
LoVP62	LoVP62_R	2	VPN	33760	ACh
LoVP63	LoVP63_R	1	VPN	13941	unclear
LoVP64	LoVP64_R	1	VPN	14027	unclear
LoVP65	LoVP65_R	1	VPN	16609	unclear
LoVP66	LoVP66_R	1	VPN	27925	unclear
LoVP67	LoVP67_R	1	VPN	15400	unclear
LoVP68	LoVP68_R	1	VPN	15074	unclear
LoVP69	LoVP69_R	1	VPN	16316	ACh
LoVP70	LoVP70_R	2	VPN	32994	ACh
LoVP71	LoVP71_R	2	VPN	25191	ACh
LoVP72	LoVP72_R	1	VPN	23448	ACh
LoVP73	LoVP73_R	1	VPN	14233	unclear
LoVP74	LoVP74_R	2	VPN	24405	unclear
LoVP75	LoVP75_R	3	VPN	39289	ACh
LoVP76	LoVP76_R	2	VPN	21780	unclear
LoVP77	LoVP77_R	1	VPN	28401	ACh
LoVP78	LoVP78_R	1	VPN	24034	ACh
LoVP79	LoVP79_R	1	VPN	13326	unclear
LoVP80	LoVP80_R	2	VPN	31742	unclear
LoVP81	LoVP81_R	2	VPN	47989	unclear
LoVP82	LoVP82_R	2	VPN	24044	unclear
LoVP83	LoVP83_R	3	VPN	35898	unclear
LoVP84	LoVP84_R	4	VPN	544069	unclear
LoVP85	LoVP85_R	1	VPN	11926	unclear
LoVP86	LoVP86_R	1	VPN	13196	ACh
LoVP87	LoVP87_R	1	VPN	19122	ACh
LoVP88	LoVP88_R	1	VPN	522475	unclear
LoVP89	LoVP89_R	2	VPN	23087	ACh
LoVP90	LoVP90_R	3	VPN	12094	unclear
LoVP91	LoVP91_R	1	VPN	546546	unclear
LoVP92	LoVP92_R	6	VPN	18635	GABA
LoVP93	LoVP93_R	6	VPN	41512	unclear
LoVP94	LoVP94_R	1	VPN	42561	unclear
LoVP95	LoVP95_R	1	VPN	54603	unclear
LoVP96	LoVP96_R	1	VPN	12686	Glu
LoVP97	LoVP97_R	1	VPN	13707	unclear
LoVP98	LoVP98_R	1	VPN	28614	unclear
LoVP99	LoVP99_R	1	VPN	18630	Glu
LoVP100	LoVP100_R	1	VPN	11161	unclear
LoVP101	LoVP101_R	1	VPN	10693	unclear
LoVP102	LoVP102_R	1	VPN	10335	unclear
LoVP103	LoVP103_R	1	VPN	21129	ACh
LoVP104	LoVP104_R	1	VPN	23062	ACh
LoVP105	LoVP105_R	1	VPN	51809	unclear
LoVP106	LoVP106_R	1	VPN	13881	ACh
LoVP107	LoVP107_R	1	VPN	15737	unclear
LoVP108	LoVP108_R	2	VPN	57463	GABA
LPC1	LPC1_R	109	VPN	67145	ACh
LPC2	LPC2_R	78	VPN	122742	ACh
LPi2b	LPi2b_R	1	OL_intrinsic	10893	GABA
LPi2c	LPi2c_R	27	OL_intrinsic	24286	Glu
LPi2d	LPi2d_R	26	OL_intrinsic	47437	Glu
LPi2e	LPi2e_R	46	OL_intrinsic	64374	Glu
LPi3a	LPi3a_R	63	OL_intrinsic	47305	Glu
LPi3b	LPi3b_R	22	OL_intrinsic	32296	Glu
LPi3c	LPi3c_R	6	OL_intrinsic	544366	Glu
LPi4a	LPi4a_R	17	OL_intrinsic	38365	Glu
LPi4b	LPi4b_R	1	OL_intrinsic	10503	GABA
LPi12	LPi12_R	2	OL_intrinsic	10436	GABA
LPi14	LPi14_R	16	OL_intrinsic	90515	Glu
LPi21	LPi21_R	1	OL_intrinsic	10066	GABA
LPi34	LPi34_R	58	OL_intrinsic	28306	Glu
LPi43	LPi43_R	33	OL_intrinsic	20939	Glu
LPi3412	LPi3412_R	57	OL_intrinsic	32882	Glu
LPLC1	LPLC1_R	66	VPN	21540	ACh
LPLC2	LPLC2_R	91	VPN	37431	ACh
LPLC4	LPLC4_R	49	VPN	18314	ACh
LPT21	LPT21_R	1	VPN	11031	ACh
LPT22	LPT22_R	1	VPN	11009	GABA
LPT23	LPT23_R	3	VPN	551781	ACh
LPT26	LPT26_R	1	VPN	11696	ACh
LPT27	LPT27_R	1	VPN	11117	ACh
LPT28	LPT28_R	1	VPN	37465	ACh
LPT29	LPT29_R	1	VPN	13842	ACh
LPT30	LPT30_R	1	VPN	12973	ACh
LPT31	LPT31_R	4	VPN	16819	unclear
LPT49	LPT49_R	1	VPN	11609	ACh
LPT50	LPT50_R	1	VPN	10481	GABA
LPT51	LPT51_R	2	VPN	15371	Glu
LPT52	LPT52_R	1	VPN	11169	unclear
LPT53	LPT53_R	1	VCN	11003	GABA
LPT54	LPT54_R	1	VPN	10682	ACh
LPT60	LPT60_R	1	VCN	10583	ACh
LPT100	LPT100_R	19	VPN	73243	ACh
LPT101	LPT101_R	6	VPN	45776	ACh
LPT110	LPT110_R	1	VCN	513378	ACh
LPT111	LPT111_R	51	VCN	23297	GABA
LPT112	LPT112_R	20	VCN	35431	GABA
LPT113	LPT113_R	12	VCN	30594	GABA
LPT114	LPT114_R	9	VCN	13211	GABA
LPT115	LPT115_R	5	VCN	20232	GABA
LPT116	LPT116_R	5	VCN	18194	GABA
LT1a	LT1a_R	1	VPN	10439	unclear
LT1b	LT1b_R	1	VPN	10231	unclear
LT1c	LT1c_R	1	VPN	10764	unclear
LT1d	LT1d_R	1	VPN	10372	unclear
LT11	LT11_R	1	VPN	10476	GABA
LT34	LT34_R	1	VCN	10337	GABA
LT37	LT37_R	1	VCN	24684	GABA
LT39	LT39_R	1	VCN	10663	GABA
LT40	LT40_R	1	VCN	11628	GABA
LT41	LT41_R	1	VCN	11254	GABA
LT42	LT42_R	1	VCN	11319	GABA
LT43	LT43_R	2	VPN	496514	GABA
LT47	LT47_R	1	VPN	19623	ACh
LT51	LT51_R	11	VPN	11463	unclear
LT52	LT52_R	17	VPN	30496	Glu
LT54	LT54_R	1	VPN	18774	Glu
LT55	LT55_R	1	VPN	14512	Glu
LT56	LT56_R	1	VCN	539413	Glu
LT58	LT58_R	1	OL_connecting	11217	Glu
LT59	LT59_R	1	VPN	18942	ACh
LT60	LT60_R	1	VPN	16474	ACh
LT61a	LT61a_R	1	VPN	11473	unclear
LT61b	LT61b_R	1	VPN	12957	ACh
LT62	LT62_R	1	VPN	11055	unclear
LT63	LT63_R	2	VPN	16373	ACh
LT64	LT64_R	1	VPN	27322	ACh
LT65	LT65_R	1	VPN	21607	ACh
LT66	LT66_R	1	VPN	10771	ACh
LT67	LT67_R	1	VPN	14179	unclear
LT68	LT68_R	2	VPN	21169	Glu
LT69	LT69_R	1	VPN	16996	ACh
LT70	LT70_R	6	VCN	33860	GABA
LT72	LT72_R	1	VPN	16153	ACh
LT73	LT73_R	2	VPN	16137	Glu
LT74	LT74_R	3	VPN	25160	Glu
LT75	LT75_R	1	VPN	12979	unclear
LT76	LT76_R	1	VPN	15771	unclear
LT77	LT77_R	3	VPN	18673	Glu
LT78	LT78_R	4	VPN	16876	Glu
LT79	LT79_R	1	VPN	10250	unclear
LT80	LT80_R	2	VPN	20979	ACh
LT81	LT81_R	6	VPN	51640	unclear
LT82a	LT82a_R	2	VPN	11291	unclear
LT82b	LT82b_R	1	VPN	11887	unclear
LT83	LT83_R	1	VPN	10387	ACh
LT84	LT84_R	1	VPN	12439	ACh
LT85b	LT85b_R	1	VPN	13727	unclear
LT86	LT86_R	1	VPN	11522	unclear
LT87	LT87_R	1	VPN	10266	unclear
LT88	LT88_R	1	OL_connecting	11911	Glu
MeLo1	MeLo1_R	63	OL_connecting	28895	ACh
MeLo2	MeLo2_R	71	OL_connecting	31112	ACh
MeLo3a	MeLo3a_R	57	OL_connecting	66117	ACh
MeLo3b	MeLo3b_R	40	OL_connecting	26492	ACh
MeLo4	MeLo4_R	34	OL_connecting	46472	ACh
MeLo5	MeLo5_R	19	OL_connecting	67232	ACh
MeLo6	MeLo6_R	30	OL_connecting	81212	ACh
MeLo7	MeLo7_R	48	OL_connecting	50716	ACh
MeLo8	MeLo8_R	23	OL_connecting	14778	GABA
MeLo9	MeLo9_R	42	OL_connecting	19492	Glu
MeLo10	MeLo10_R	30	OL_connecting	21883	Glu
MeLo11	MeLo11_R	27	OL_connecting	17267	Glu
MeLo12	MeLo12_R	25	OL_connecting	24720	Glu
MeLo13	MeLo13_R	37	OL_connecting	33966	Glu
MeLo14	MeLo14_R	20	OL_connecting	23360	Glu
MeTu1	MeTu1_R	124	VPN	41172	ACh
MeTu2a	MeTu2a_R	36	VPN	59537	ACh
MeTu2b	MeTu2b_R	16	VPN	25602	unclear
MeTu3a	MeTu3a_R	18	VPN	48600	ACh
MeTu3b	MeTu3b_R	42	VPN	48864	ACh
MeTu3c	MeTu3c_R	91	VPN	57165	ACh
MeTu4a	MeTu4a_R	49	VPN	50974	ACh
MeTu4b	MeTu4b_R	16	VPN	58995	ACh
MeTu4c	MeTu4c_R	41	VPN	55829	ACh
MeTu4d	MeTu4d_R	20	VPN	60230	ACh
MeTu4e	MeTu4e_R	25	VPN	58727	ACh
MeTu4f	MeTu4f_R	28	VPN	66657	ACh
MeVC20	MeVC20_R	2	VCN	12863	Glu
MeVC21	MeVC21_R	3	VCN	11858	Glu
MeVC22	MeVC22_R	2	VCN	11296	Glu
MeVC23	MeVC23_R	1	VCN	11046	Glu
MeVC24	MeVC24_R	1	VCN	13938	Glu
MeVC25	MeVC25_R	1	VCN	10102	Glu
MeVCMe1	MeVCMe1_R	2	VCN	10222	ACh
MeVP1	MeVP1_R	59	VPN	70738	ACh
MeVP2	MeVP2_R	36	VPN	56919	ACh
MeVP3	MeVP3_R	35	VPN	80680	ACh
MeVP4	MeVP4_R	22	VPN	30838	ACh
MeVP5	MeVP5_R	9	VPN	75492	unclear
MeVP6	MeVP6_R	49	VPN	52560	Glu
MeVP7	MeVP7_R	12	VPN	34990	ACh
MeVP8	MeVP8_R	6	VPN	18579	ACh
MeVP9	MeVP9_R	5	VPN	12764	ACh
MeVP10	MeVP10_R	33	VPN	41321	ACh
MeVP11	MeVP11_R	30	VPN	54786	ACh
MeVP12	MeVP12_R	18	VPN	37182	ACh
MeVP14	MeVP14_R	17	VPN	50994	ACh
MeVP15	MeVP15_R	11	VPN	42017	ACh
MeVP16	MeVP16_R	4	VPN	30816	Glu
MeVP17	MeVP17_R	7	VPN	17295	Glu
MeVP18	MeVP18_R	3	VPN	13679	unclear
MeVP20	MeVP20_R	3	VPN	34049	unclear
MeVP21	MeVP21_R	3	VPN	19526	ACh
MeVP22	MeVP22_R	2	VPN	22476	GABA
MeVP23	MeVP23_R	1	VPN	11595	unclear
MeVP24	MeVP24_R	1	VPN	10723	unclear
MeVP25	MeVP25_R	1	VPN	13076	unclear
MeVP26	MeVP26_R	1	VPN	523062	unclear
MeVP27	MeVP27_R	1	VPN	16512	unclear
MeVP28	MeVP28_R	1	VPN	12382	ACh
MeVP29	MeVP29_R	1	VPN	11690	ACh
MeVP30	MeVP30_R	1	VPN	14882	ACh
MeVP31	MeVP31_R	1	VPN	26246	ACh
MeVP32	MeVP32_R	1	VPN	13931	ACh
MeVP33	MeVP33_R	1	VPN	13663	ACh
MeVP34	MeVP34_R	2	VPN	19806	unclear
MeVP35	MeVP35_R	1	VPN	16664	unclear
MeVP36	MeVP36_R	1	VPN	11773	unclear
MeVP38	MeVP38_R	1	VPN	12416	ACh
MeVP39	MeVP39_R	1	VPN	19731	unclear
MeVP40	MeVP40_R	1	VPN	18315	unclear
MeVP41	MeVP41_R	1	VPN	13285	ACh
MeVP42	MeVP42_R	1	VPN	17123	ACh
MeVP43	MeVP43_R	1	VPN	12639	ACh
MeVP45	MeVP45_R	1	VPN	13298	ACh
MeVP46	MeVP46_R	2	VPN	14142	Glu
MeVP47	MeVP47_R	1	VPN	10803	unclear
MeVP48	MeVP48_R	1	VPN	15447	unclear
MeVP49	MeVP49_R	1	VPN	11446	unclear
MeVP50	MeVP50_R	1	VPN	13174	unclear
MeVP51	MeVP51_R	1	VPN	10896	Glu
MeVP52	MeVP52_R	1	VPN	10901	ACh
MeVP53	MeVP53_R	1	VPN	10480	GABA
MeVP54	MeVP54_R	2	VPN	14977	unclear
MeVP55	MeVP55_R	2	VPN	32249	unclear
MeVP56	MeVP56_R	1	VPN	11842	unclear
MeVP57	MeVP57_R	1	VPN	12048	unclear
MeVP58	MeVP58_R	3	VPN	21776	unclear
MeVP59	MeVP59_R	2	VPN	14754	ACh
MeVP60	MeVP60_R	1	VPN	15307	unclear
MeVP61	MeVP61_R	1	VPN	18244	unclear
MeVP62	MeVP62_R	3	VPN	15656	ACh
MeVP63	MeVP63_R	1	VPN	17475	GABA
MeVP64	MeVP64_R	1	VPN	24515	Glu
MeVPaMe1	MeVPaMe1_R	1	VPN	12440	ACh
MeVPaMe2	MeVPaMe2_R	1	VPN	12172	Glu
MeVPLo1	MeVPLo1_R	2	VPN	11375	Glu
MeVPLo2	MeVPLo2_R	7	VPN	20700	ACh
MeVPLp1	MeVPLp1_R	1	VPN	10121	ACh
MeVPLp2	MeVPLp2_R	1	VPN	11684	Glu
MeVPMe1	MeVPMe1_R	6	VPN	10367	Glu
MeVPMe2	MeVPMe2_R	5	VPN	11146	Glu
MeVPMe3	MeVPMe3_R	1	VPN	11396	Glu
MeVPMe4	MeVPMe4_R	1	VPN	12662	Glu
MeVPMe5	MeVPMe5_R	10	VPN	17429	Glu
MeVPMe6	MeVPMe6_R	1	VPN	12070	Glu
MeVPMe7	MeVPMe7_R	1	VPN	11669	Glu
MeVPMe8	MeVPMe8_R	2	VPN	14258	Glu
MeVPMe9	MeVPMe9_R	6	VPN	19449	Glu
MeVPMe10	MeVPMe10_R	2	VPN	16253	Glu
MeVPMe11	MeVPMe11_R	1	VPN	11202	Glu
MeVPMe12	MeVPMe12_R	2	VPN	10358	ACh
MeVPMe13	MeVPMe13_R	1	VPN	10275	ACh
MeVPOL1	MeVPOL1_R	1	VPN	10330	ACh
Mi1	Mi1_R	887	OL_intrinsic	34479	ACh
Mi2	Mi2_R	492	OL_intrinsic	121000	Glu
Mi4	Mi4_R	889	OL_intrinsic	68773	GABA
Mi9	Mi9_R	889	OL_intrinsic	64123	Glu
Mi10	Mi10_R	222	OL_intrinsic	99202	ACh
Mi13	Mi13_R	453	OL_intrinsic	78510	Glu
Mi14	Mi14_R	155	OL_intrinsic	50817	Glu
Mi15	Mi15_R	582	OL_intrinsic	172929	ACh
Mi16	Mi16_R	101	OL_intrinsic	70588	GABA
Mi17	Mi17_R	97	OL_intrinsic	84274	GABA
Mi18	Mi18_R	36	OL_intrinsic	16117	GABA
Mi19	Mi19_R	5	OL_intrinsic	11113	5HT
Mi20	Mi20_R	1	OL_intrinsic	17870	Glu
Nod1	Nod1_R	2	VPN	11346	ACh
Nod2	Nod2_R	1	VPN	11124	unclear
Nod3	Nod3_R	1	VPN	11293	unclear
Nod4	Nod4_R	1	VPN	10729	ACh
Nod5	Nod5_R	1	VPN	12328	ACh
OA-AL2i1	OA-AL2i1_R	1	VCN	10072	OA
OA-AL2i2	OA-AL2i2_R	2	VCN	10322	OA
OA-AL2i3	OA-AL2i3_R	2	VCN	10687	OA
OA-AL2i4	OA-AL2i4_R	1	VCN	10677	OA
OA-ASM1	OA-ASM1_R	2	VCN	12688	OA
OLVC1	OLVC1_R	1	VCN	10891	ACh
OLVC5	OLVC5_R	1	VCN	11155	ACh
PLP021	PLP021_R	1	other	725764894	unclear
PLP032	PLP032_R	1	other	11152	unclear
PLP036	PLP036_R	1	other	20038	unclear
PLP069	PLP069_R	2	other	23627	unclear
PLP080	PLP080_R	1	other	15264	unclear
PLP150	PLP150_R	4	other	29581	unclear
PLP211	PLP211_R	1	other	11507	unclear
PLP231	PLP231_R	2	other	16880	unclear
PLP_TBD1	PLP_TBD1_R	1	other	33451	unclear
Pm1	Pm1_R	121	OL_intrinsic	37586	GABA
Pm2a	Pm2a_R	109	OL_intrinsic	22182	GABA
Pm2b	Pm2b_R	65	OL_intrinsic	17599	GABA
Pm3	Pm3_R	36	OL_intrinsic	15838	GABA
Pm4	Pm4_R	85	OL_intrinsic	20626	GABA
Pm5	Pm5_R	94	OL_intrinsic	24281	GABA
Pm6	Pm6_R	24	OL_intrinsic	18226	GABA
Pm7	Pm7_R	14	OL_intrinsic	14599	GABA
Pm8	Pm8_R	20	OL_intrinsic	18180	GABA
Pm9	Pm9_R	27	OL_intrinsic	24063	GABA
Pm10	Pm10_R	37	OL_intrinsic	21717	GABA
Pm11	Pm11_R	2	OL_intrinsic	10807	GABA
Pm12	Pm12_R	2	OL_intrinsic	10531	Glu
Pm13	Pm13_R	1	OL_intrinsic	11029	Glu
PS272	PS272_R	2	other	15635	unclear
PVLP046	PVLP046_R	5	VCN	18230	GABA
R7d	R7d_R	42	OL_intrinsic	134128	His
R7p	R7p_R	297	OL_intrinsic	157053	His
R7y	R7y_R	246	OL_intrinsic	223619	His
R8d	R8d_R	41	OL_intrinsic	163682	His
R8p	R8p_R	294	OL_intrinsic	185489	His
R8y	R8y_R	244	OL_intrinsic	177362	His
R1-R6	R1-R6_R	2265	OL_intrinsic	32275	His
s-LNv	s-LNv_R	4	VPN	16461	unclear
SLP249	SLP249_R	2	VPN	15863	unclear
SLP250	SLP250_R	1	VPN	13328	unclear
SLP359	SLP359_R	1	other	23842	unclear
SMP200	SMP200_R	1	other	20615	unclear
SMP217	SMP217_R	2	VPN	39416	unclear
SMP528	SMP528_R	1	other	517277	unclear
T1	T1_R	892	OL_connecting	38634	unclear
T2	T2_R	822	OL_connecting	58703	ACh
T2a	T2a_R	939	OL_connecting	87390	ACh
T3	T3_R	976	OL_connecting	100499	ACh
T4a	T4a_R	849	OL_connecting	90465	ACh
T4b	T4b_R	846	OL_connecting	100867	ACh
T4c	T4c_R	883	OL_connecting	91444	ACh
T4d	T4d_R	860	OL_connecting	104414	ACh
T5a	T5a_R	838	OL_connecting	102873	ACh
T5b	T5b_R	852	OL_connecting	116378	ACh
T5c	T5c_R	858	OL_connecting	107508	ACh
T5d	T5d_R	808	OL_connecting	111518	ACh
Tlp11	Tlp11_R	32	OL_connecting	26508	Glu
Tlp12	Tlp12_R	68	OL_connecting	39329	Glu
Tlp13	Tlp13_R	58	OL_connecting	38078	Glu
Tlp14	Tlp14_R	30	OL_connecting	33090	Glu
Tm1	Tm1_R	890	OL_connecting	42867	ACh
Tm2	Tm2_R	883	OL_connecting	73470	ACh
Tm3	Tm3_R	1037	OL_connecting	122308	ACh
Tm4	Tm4_R	833	OL_connecting	96022	ACh
Tm5Y	Tm5Y_R	463	OL_connecting	74509	ACh
Tm5a	Tm5a_R	307	OL_connecting	90630	ACh
Tm5b	Tm5b_R	262	OL_connecting	127569	ACh
Tm5c	Tm5c_R	374	OL_connecting	60112	Glu
Tm6	Tm6_R	770	OL_connecting	147014	ACh
Tm9	Tm9_R	887	OL_connecting	89422	ACh
Tm12	Tm12_R	494	OL_connecting	75385	ACh
Tm16	Tm16_R	197	OL_connecting	36665	ACh
Tm20	Tm20_R	876	OL_connecting	79036	ACh
Tm23	Tm23_R	16	OL_intrinsic	26879	GABA
Tm24	Tm24_R	115	OL_intrinsic	25981	ACh
Tm26	Tm26_R	50	OL_connecting	34274	ACh
Tm29	Tm29_R	276	OL_connecting	101388	Glu
Tm30	Tm30_R	61	OL_connecting	41502	GABA
Tm31	Tm31_R	55	OL_connecting	33065	Glu
Tm32	Tm32_R	59	OL_connecting	47836	Glu
Tm33	Tm33_R	139	OL_connecting	98130	ACh
Tm34	Tm34_R	88	OL_connecting	76304	Glu
Tm35	Tm35_R	43	OL_connecting	104313	Glu
Tm36	Tm36_R	77	OL_connecting	77992	ACh
Tm37	Tm37_R	268	OL_connecting	94557	Glu
Tm38	Tm38_R	116	OL_connecting	37858	ACh
Tm39	Tm39_R	200	OL_connecting	82879	ACh
Tm40	Tm40_R	83	OL_connecting	131178	ACh
TmY3	TmY3_R	409	OL_connecting	43334	ACh
TmY4	TmY4_R	288	OL_connecting	39721	ACh
TmY5a	TmY5a_R	678	OL_connecting	45506	Glu
TmY9a	TmY9a_R	230	OL_connecting	45291	ACh
TmY9b	TmY9b_R	266	OL_connecting	55648	ACh
TmY10	TmY10_R	278	OL_connecting	49398	ACh
TmY13	TmY13_R	211	OL_connecting	34564	ACh
TmY14	TmY14_R	234	OL_connecting	21988	Glu
TmY15	TmY15_R	110	OL_connecting	26151	GABA
TmY16	TmY16_R	80	OL_connecting	20761	Glu
TmY17	TmY17_R	200	OL_connecting	33576	ACh
TmY18	TmY18_R	694	OL_connecting	120287	ACh
TmY19a	TmY19a_R	43	OL_connecting	14581	GABA
TmY19b	TmY19b_R	17	OL_connecting	19702	GABA
TmY20	TmY20_R	167	OL_connecting	44828	ACh
TmY21	TmY21_R	189	OL_connecting	44670	ACh
vCal1	vCal1_R	1	VPN	11089	unclear
vCal2	vCal2_R	1	VPN	14006	Glu
vCal3	vCal3_R	1	VPN	11077	ACh
VLP_TBD1	VLP_TBD1_R	1	other	33194	unclear
VS	VS_R	9	VPN	10012	ACh
VSm	VSm_R	2	VPN	11134	unclear
VT	VT_R	7	VPN	16570	ACh
Y3	Y3_R	322	OL_connecting	30521	ACh
Y11	Y11_R	76	OL_connecting	37624	Glu
Y12	Y12_R	89	OL_connecting	30067	Glu
Y13	Y13_R	99	OL_connecting	38491	Glu
Y14	Y14_R	104	OL_connecting	42846	Glu
5-HTPMPV01	5-HTPMPV01_L	1	VCN	14694	unclear
5-HTPMPV03	5-HTPMPV03_L	1	VCN	10278	5HT
aMe9	aMe9_L	2	VPN	50159	ACh
aMe10	aMe10_L	1	VPN	16674	ACh
aMe12	aMe12_L	4	VPN	12211	ACh
CL357	CL357_L	1	VCN	519787	unclear
CT1	CT1_L	1	OL_connecting	10009	GABA
dCal1	dCal1_L	1	VPN	10077	GABA
DCH	DCH_L	1	VCN	10061	GABA
DNp27	DNp27_L	1	other	536048	unclear
DNp30	DNp30_L	1	other	10143	unclear
DNpe053	DNpe053_L	1	other	10286	ACh
H1	H1_L	1	VPN	10865	Glu
l-LNv	l-LNv_L	4	VPN	553895	unclear
LC14b	LC14b_L	21	VPN	26816	ACh
LC14a-1	LC14a-1_L	15	VPN	22940	ACh
LC14a-2	LC14a-2_L	7	VPN	29557	ACh
Li38	Li38_L	1	OL_intrinsic	10302	GABA
Li39	Li39_L	1	OL_intrinsic	10051	GABA
LoVC1	LoVC1_L	1	VCN	11406	Glu
LoVC3	LoVC3_L	1	VCN	10293	GABA
LoVC9	LoVC9_L	1	VCN	12174	GABA
LoVC10	LoVC10_L	1	VCN	10457	GABA
LoVC11	LoVC11_L	1	VCN	511797	GABA
LoVC12	LoVC12_L	1	VCN	10477	GABA
LoVC14	LoVC14_L	1	VCN	10052	GABA
LoVC20	LoVC20_L	1	VCN	10956	GABA
LoVC21	LoVC21_L	1	VCN	10730	GABA
LoVC22	LoVC22_L	2	VCN	15042	Dop
LoVC23	LoVC23_L	2	VCN	16602	GABA
LoVC25	LoVC25_L	9	VCN	557985	ACh
LoVC27	LoVC27_L	5	VCN	139972	Glu
LoVC28	LoVC28_L	2	VCN	54854	Glu
LoVC29	LoVC29_L	2	VCN	67118	Glu
LoVCLo1	LoVCLo1_L	1	VCN	11658	ACh
LoVCLo2	LoVCLo2_L	1	VCN	11806	unclear
LoVCLo3	LoVCLo3_L	1	VCN	10432	OA
LPT50	LPT50_L	1	VPN	10214	GABA
LPT57	LPT57_L	1	VCN	10630	ACh
LPT58	LPT58_L	1	VCN	10854	ACh
LPT59	LPT59_L	1	VCN	10317	Glu
LT33	LT33_L	1	OL_intrinsic	537032	GABA
LT35	LT35_L	1	VCN	10787	GABA
LT36	LT36_L	1	VCN	10415	GABA
LT46	LT46_L	1	VCN	11802	GABA
LT54	LT54_L	1	VPN	575937	Glu
LT55	LT55_L	1	VPN	16826	Glu
LT66	LT66_L	1	VPN	10675	ACh
MeVC1	MeVC1_L	1	VCN	10078	ACh
MeVC2	MeVC2_L	1	VCN	10809	ACh
MeVC3	MeVC3_L	1	VCN	11368	ACh
MeVC4a	MeVC4a_L	1	VCN	11260	ACh
MeVC4b	MeVC4b_L	1	VCN	10314	ACh
MeVC5	MeVC5_L	1	VCN	12235	ACh
MeVC6	MeVC6_L	1	VCN	11344	ACh
MeVC7a	MeVC7a_L	1	VCN	13040	ACh
MeVC7b	MeVC7b_L	1	VCN	12105	ACh
MeVC8	MeVC8_L	1	VCN	12697	ACh
MeVC9	MeVC9_L	1	VCN	521633	ACh
MeVC10	MeVC10_L	1	VCN	13796	ACh
MeVC11	MeVC11_L	1	VCN	10046	ACh
MeVC12	MeVC12_L	1	VCN	12112	ACh
MeVC26	MeVC26_L	1	VCN	10532	ACh
MeVC27	MeVC27_L	3	VCN	519789	unclear
MeVCMe1	MeVCMe1_L	2	VCN	10107	ACh
MeVPaMe1	MeVPaMe1_L	1	VPN	11454	ACh
MeVPaMe2	MeVPaMe2_L	1	VPN	15152	Glu
MeVPLo1	MeVPLo1_L	2	VPN	11485	Glu
MeVPLo2	MeVPLo2_L	6	VPN	526613	ACh
MeVPLp1	MeVPLp1_L	1	VPN	10067	ACh
MeVPLp2	MeVPLp2_L	1	VPN	11641	Glu
MeVPMe1	MeVPMe1_L	6	VPN	10541	Glu
MeVPMe2	MeVPMe2_L	5	VPN	10178	Glu
MeVPMe3	MeVPMe3_L	1	VPN	11015	Glu
MeVPMe4	MeVPMe4_L	2	VPN	13214	Glu
MeVPMe5	MeVPMe5_L	9	VPN	12528	Glu
MeVPMe6	MeVPMe6_L	1	VPN	11384	Glu
MeVPMe7	MeVPMe7_L	1	VPN	12805	Glu
MeVPMe8	MeVPMe8_L	1	VPN	16157	Glu
MeVPMe9	MeVPMe9_L	6	VPN	18544	Glu
MeVPMe10	MeVPMe10_L	2	VPN	19259	Glu
MeVPMe11	MeVPMe11_L	1	VPN	10882	Glu
MeVPMe12	MeVPMe12_L	2	VPN	10451	ACh
MeVPMe13	MeVPMe13_L	1	VPN	10298	ACh
MeVPOL1	MeVPOL1_L	1	VPN	10060	ACh
OA-ASM1	OA-ASM1_L	2	VCN	11264	OA
OLVC2	OLVC2_L	1	VCN	10679	GABA
OLVC3	OLVC3_L	1	VCN	10836	ACh
OLVC4	OLVC4_L	1	VCN	512295	unclear
OLVC6	OLVC6_L	1	VCN	40609	Glu
OLVC7	OLVC7_L	3	VCN	35711	Glu
PVLP046	PVLP046_L	6	VCN	19116	GABA
VCH	VCH_L	1	VCN	10027	GABA
