## Supplementary Table 2 for "Connectome-driven neural inventory of a complete visual system"

### Sheet: Sheet1
Presynaptic cell type	Postsynaptic cell type	# of non-primary connections	# of total connections	Non primary fraction	Main group presynaptic	Main group postsynaptic
C2	L2	7429	20314	0.366	OL_connecting	OL_connecting
C2	L3	6300	11275	0.559	OL_connecting	OL_connecting
C2	L1	5944	25467	0.233	OL_connecting	OL_connecting
C2	L5	4565	20919	0.218	OL_connecting	OL_connecting
C2	T1	2627	4698	0.559	OL_connecting	OL_connecting
R7p	R8p	2253	3557	0.633	OL_intrinsic	OL_intrinsic
C2	Mi15	2080	3322	0.626	OL_connecting	OL_intrinsic
LPT111	Tlp12	1817	10910	0.167	VCN	OL_connecting
R8p	R7p	1771	8573	0.207	OL_intrinsic	OL_intrinsic
R7p	L3	1460	2223	0.657	OL_intrinsic	OL_connecting
R7y	R8y	1307	1798	0.727	OL_intrinsic	OL_intrinsic
R8y	R7y	1282	6907	0.186	OL_intrinsic	OL_intrinsic
R8p	L1	1272	3383	0.376	OL_intrinsic	OL_connecting
LPT111	LPi3a	1241	7372	0.168	VCN	OL_intrinsic
MeVPLo1	LOLP1	1100	1106	0.995	VPN	OL_connecting
LPT111	Y12	1077	7336	0.147	VCN	OL_connecting
R7p	Dm11	1034	1936	0.534	OL_intrinsic	OL_intrinsic
R7y	L3	1029	1406	0.732	OL_intrinsic	OL_connecting
R8y	Mi15	955	5375	0.178	OL_intrinsic	OL_intrinsic
C2	R8p	943	1042	0.905	OL_connecting	OL_intrinsic
LPT60	LOLP1	900	1292	0.697	VCN	OL_connecting
PVLP046	MeLo14	897	960	0.934	VCN	OL_connecting
VS	VS	896	910	0.985	VPN	VPN
Am1	TmY14	890	7942	0.112	OL_connecting	OL_connecting
R8y	L1	864	2344	0.369	OL_intrinsic	OL_connecting
R8p	L3	830	1451	0.572	OL_intrinsic	OL_connecting
R8y	L3	758	1496	0.507	OL_intrinsic	OL_connecting
C2	L4	751	9212	0.082	OL_connecting	OL_connecting
Am1	Tm6	735	2638	0.279	OL_connecting	OL_connecting
R8p	Mi15	725	3046	0.238	OL_intrinsic	OL_intrinsic
C2	R7p	719	772	0.931	OL_connecting	OL_intrinsic
Am1	Tm3	699	2193	0.319	OL_connecting	OL_connecting
MeLo7	LOLP1	691	1312	0.527	OL_connecting	OL_connecting
LPT112	Y11	658	1592	0.413	VCN	OL_connecting
Am1	Tm2	642	3542	0.181	OL_connecting	OL_connecting
R7p	Dm9	604	6071	0.099	OL_intrinsic	OL_intrinsic
PVLP046	MeLo13	584	615	0.95	VCN	OL_connecting
C2	C3	554	804	0.689	OL_connecting	OL_connecting
C2	Dm9	548	2056	0.267	OL_connecting	OL_intrinsic
R7y	Dm11	481	1119	0.43	OL_intrinsic	OL_intrinsic
MeVPLo2	LoVC23	469	580	0.809	VPN	VCN
OLVC3	LOLP1	467	1159	0.403	VCN	OL_connecting
R8p	C2	455	578	0.787	OL_intrinsic	OL_connecting
L3	T1	453	908	0.499	OL_connecting	OL_connecting
T1	L3	397	580	0.684	OL_connecting	OL_connecting
LPC2	LPC2	388	759	0.511	VPN	VPN
R7d	R8d	377	780	0.483	OL_intrinsic	OL_intrinsic
C2	R8y	375	427	0.878	OL_connecting	OL_intrinsic
LPi14	VS	369	673	0.548	OL_intrinsic	VPN
LC9	LC9	368	902	0.408	VPN	VPN
TmY14	TmY14	368	452	0.814	OL_connecting	OL_connecting
MeVPLo1	MeLo14	367	1313	0.28	VPN	OL_connecting
OLVC3	CT1	358	932	0.384	VCN	OL_connecting
MeVP1	MeVP1	357	401	0.89	VPN	VPN
LC10a	LC10a	346	453	0.764	VPN	VPN
L1	L2	341	1224	0.279	OL_connecting	OL_connecting
R8d	R7d	337	1325	0.254	OL_intrinsic	OL_intrinsic
MeVPLo2	MeVC21	331	400	0.828	VPN	VCN
Tm1	Tm2	325	3346	0.097	OL_connecting	OL_connecting
LPi14	VT	300	482	0.622	OL_intrinsic	VPN
T4d	dCal1	300	4412	0.068	OL_connecting	VPN
Dm9	Mi15	295	2353	0.125	OL_intrinsic	OL_intrinsic
R7y	Dm9	289	3999	0.072	OL_intrinsic	OL_intrinsic
LC12	LC12	279	418	0.667	VPN	VPN
T1	C3	278	336	0.827	OL_connecting	OL_connecting
VSm	VS	276	283	0.975	VPN	VPN
LLPC2	LLPC2	265	1939	0.137	VPN	VPN
R8p	L2	262	322	0.814	OL_intrinsic	OL_connecting
Am1	T2	257	2828	0.091	OL_connecting	OL_connecting
L2	L1	256	1975	0.13	OL_connecting	OL_connecting
LC10a	LC10d	250	297	0.842	VPN	VPN
LPi14	Am1	250	488	0.512	OL_intrinsic	OL_connecting
MeVC20	l-LNv	246	577	0.426	VCN	VPN
LPT112	Y12	246	1217	0.202	VCN	OL_connecting
Tm5Y	LLPC1	246	2665	0.092	OL_connecting	VPN
T1	L4	239	262	0.912	OL_connecting	OL_connecting
aMe2	l-LNv	239	1259	0.19	VCN	VPN
LPT112	LPi3a	236	1043	0.226	VCN	OL_intrinsic
Tm3	Tm4	230	2596	0.089	OL_connecting	OL_connecting
aMe30	aMe4	227	890	0.255	VCN	VCN
PVLP046	MeLo9	225	232	0.97	VCN	OL_connecting
R7d	L3	224	330	0.679	OL_intrinsic	OL_connecting
L1	T1	220	449	0.49	OL_connecting	OL_connecting
MeVC20	s-LNv	219	280	0.782	VCN	VPN
Tm2	Tm1	219	3159	0.069	OL_connecting	OL_connecting
Am1	TmY18	217	1872	0.116	OL_connecting	OL_connecting
MeVP1	MeVC23	212	384	0.552	VPN	VCN
VS	VSm	209	211	0.991	VPN	VPN
MeVP5	MeVP5	205	224	0.915	VPN	VPN
C2	Dm20	204	1699	0.12	OL_connecting	OL_intrinsic
R8d	L3	204	349	0.585	OL_intrinsic	OL_connecting
Dm9	L3	202	1189	0.17	OL_intrinsic	OL_connecting
R7p	Mi15	201	431	0.466	OL_intrinsic	OL_intrinsic
