## Supplementary Table 4 for "Connectome-driven neural inventory of a complete visual system"

### Sheet: Sheet1
Mi1 bodyID	T4a bodyID	T4b bodyID	T4c bodyID	T4d bodyID	Max dist	Num of T4s	Used in analysis
17871	100037	92228	113413	112730	284.138	4	1
20135	115238		135611	121652	393.7	3	1
23606		87429	96534	99774	298.05	3	1
27788	88617	98756	98687	95435	457.156	4	1
30997	86175	105962	88922	98137	299.232	4	1
31492	81015	82576	84267	79704	392.679	4	1
31848	86416	77395	97256	90566	479.426	4	1
32003	104341	95866	104247	98886	318.625	4	1
32345	108067	117020	123760	133805	493.822	4	1
32535	104996	91303	100838	97105	301.602	4	1
32725	82082	87014	90171	103168	218.285	4	1
32800	88415	87486	87326	105611	356.271	4	1
32871	76716	98239	97923	98431	345.172	4	1
32893	95239	90423	96090	107143	391.688	4	1
33013	97646	96062	100461	93506	228.622	4	1
33017	80812	90888	83677	113983	371.924	4	1
33091	84490	39894	79875	92957	229.943	4	1
33110	78317	92251	101742	88095	385.65	4	1
33216	85924	94058	90097	90259	331.466	4	1
33326	86907	96830	71447	80282	416.916	4	1
33394	89025	95499	94329	100122	495.63	4	1
33446	110988	93419	88992	103440	400.451	4	1
33462	85126	108307	98985	97872	368.543	4	1
33483	87675	90325	96373	98177	217.42	4	1
33614	79297	78739	88039	89102	299.118	4	1
33655	95453	104858	93750	92644	196.234	4	1
33711	95073	97268	106682	91597	447.629	4	1
33740		86893	104303	104218	239.41	3	1
33765	115293	102561	107468	115161	330.437	4	1
33766	97015	88127	110040	96107	402.182	4	1
33857	80777	89032	90332	95995	606.166	4	1
33907	94305	110646	102791	98381	261.81	4	1
33918	84264	93045	89416	87937	361.572	4	1
33930	85657	94934	80564	92823	430.829	4	1
33942	95356	91913	96576	113686	277.02	4	1
34045	94179	81401	91057	94287	195.417	4	1
34057	95883	98099	99922	100680	454.114	4	1
34079	95007	100319	105521	98654	422.103	4	1
34142	85741	83125	84631	90371	383.472	4	1
34171	85378	94549	95985	98467	303.166	4	1
34189	95005	104257	109649	89290	331.642	4	1
34234	81623	80307	88140	106945	216.298	4	1
34272	86284	83004	89092	99982	428.055	4	1
34296	87845	84063	85152	101463	264.967	4	1
34300	91325	92082	100946	102388	305.465	4	1
34329	82391	103210	104689	100422	376.957	4	1
34356	98300	96295	92047	108349	282.34	4	1
34369	104297	107240	101215	101005	275.96	4	1
34404	92146	83042	91288	91804	262.996	4	1
34419	86807	79796	111550	87960	572.799	4	1
34447	81370	82042	105677	89262	480.375	4	1
34463	89020	85598	102370	120546	603.752	4	1
34479	103022	92939	89434	112321	138.367	4	1
34515	132042		126767	133780	162.403	3	1
34606	87203	86558	96638	105862	377.906	4	1
34626	112393	106745	90027	96211	257.277	4	1
34658	80033	84366	100215	84292	453.397	4	1
34718	93693	97529	111762	102120	449.035	4	1
34739	109006	86860	93667	104793	350.87	4	1
34741	96587	99448	115140	95357	488.438	4	1
34759	88488	91972	102067	92715	306	4	1
34849	93566	106952	92114	99423	188.182	4	1
34862	95335	112633	99011	116311	337.122	4	1
34867	86778	86141	105214	91476	236.224	4	1
34898	92380	105801	97313	96522	304.262	4	1
34899	103725	90567	95017	94953	686.928	4	1
34926	111899	93751	104816	110896	766.755	4	1
34933	103160	96163	102479	106844	292.324	4	1
34938	80197	86992	90533	95345	209.804	4	1
34957	101805	104048	93977	103078	221.78	4	1
34965	65399	82705	83582	90992	683.924	4	1
34977	94959	83201	85895	107979	442.192	4	1
35001	96081	96394	99980	94283	353.269	4	1
35017	97231	116129	97028	112744	505.073	4	1
35045	107812	96219	97326	97184	495.341	4	1
35100	85074	88726	93865	93407	445.525	4	1
35113	95227	98238	103722	96434	233.553	4	1
35152	93021	102801	88152	113568	363.266	4	1
35161	83594	104525	103172	93058	429.788	4	1
35167	87936	92339	98925	93177	323.578	4	1
35173	90058	88575	97545	94482	236.911	4	1
35218	88698	102425	97784	107621	204.978	4	1
35234	83438	91366	84008	83583	179.122	4	1
35235	78940	76788	97145	100981	322.592	4	1
35260	108043	94596	88722	82536	346.55	4	1
35290	114207	115214	108010	126419	215.611	4	1
35296	99409	97030	111918	104370	695.072	4	1
35301		100618	114118	124004	304.864	3	1
35306	93018	105453	107705	116270	464.482	4	1
35405	92996	101873	90049	97249	414.664	4	1
35416	89409	82425		91222	448.996	3	1
35428	83191	96126	85007	95242	313.405	4	1
35447	91629	93509	98175	107075	257.411	4	1
35498	92431	109598	99663	107442	306.42	4	1
35512	80913	85866	98748	110312	484.626	4	1
35551	101557	109061	109140	121573	464.56	4	1
35572	88642	105189	91388	112416	314.74	4	1
35580	91934	98226	106200	102595	231.178	4	1
35602	93527	92254	103827	105276	457.686	4	1
35665	111159	88179	89855	93679	195.398	4	1
35678	123734	93879	102783	127977	348.769	4	1
35683	77361	77557	86578	85731	290.999	4	1
35708	84788	100004	100279	107871	669.382	4	1
35712	103073	118502	102153	96035	396.447	4	1
35724	82313	86932	92055	88005	213.357	4	1
35734	90655	108461	98245	103286	413.787	4	1
35770	111184	98887	97675	104414	414.261	4	1
35774	99609	106166	102991	116610	297.799	4	1
35777	75510	83613	90842	83946	514.514	4	1
35806	89825	90206	98846	89934	333.042	4	1
35836	91806	105718	101043	87424	179.674	4	1
35837	92719	105040	105909	110314	348.224	4	1
35840	95681	109631	91444	117662	309.703	4	1
35841	101235	101756	107776	104729	366.499	4	1
35845	93224	88281	101081	83204	304.859	4	1
35848	101358	93009	116999	89813	237.641	4	1
35882	88688	97091	110869	99869	334.187	4	1
35885	88898	93203	102502	100912	614.252	4	1
35888	87289	89142	94574	86696	239.697	4	1
35890	89282	79449	87412	98039	511.058	4	1
35897	90145	108948	109996	108824	308.708	4	1
35910	89614	85092	101016	93455	437.925	4	1
35928	107596	89598	99135	95370	285.347	4	1
35934	96852	107031	107297	109652	221.16	4	1
35957	92467	102955	92680	526746	205.92	4	1
35990	81582	124098	95036	101960	310.135	4	1
36126	90677	91299	94432	93454	350.089	4	1
36139	101228	105122	97677	113207	496.35	4	1
36158	105313	88084	93622	116267	470.741	4	1
36177	93947	114698	94983	109916	189.536	4	1
36208	82833	104322	100108	97595	640.498	4	1
36217	93688	96134		107609	362.997	3	1
36222	85708	110762	102240	88377	409.238	4	1
36252	92706	100867	105698	95458	831.207	4	1
36275	110855	99316	91510	121313	735.228	4	1
36305	91313	88353	94567	88815	403.164	4	1
36312	101115	84483	93487	126327	264.236	4	1
36346	90900	98911	90952	113410	235.141	4	1
36369	97528	117642	105165	93559	405.15	4	1
36410	100282	102975	99670	107529	260.806	4	1
36446	92415	92839	91987	94153	213.675	4	1
36452	102564	103677	90135	98325	227.113	4	1
36457	103211	98007	114000	112381	213.136	4	1
36465	120577	120327	136601	121851	476.752	4	1
36474	107698	131071	104999	116581	211.728	4	1
36484	115009	117098		123365	324.598	3	1
36533	102519	112179	106922	99863	329.76	4	1
36540		107170	102741	111980	97.8294	3	1
36626	90052	86703	97726	99870	560.582	4	1
36646	94471	102540	98409	112310	338.825	4	1
36660	99837	93941	101382	98417	439.89	4	1
36682	129729	89458	88816	101758	504.253	4	1
36684	97141	101072	97004	110386	610.888	4	1
36695	88165	79413		98246	309.527	3	1
36799	104329	93787	86159	93551	500.736	4	1
36814	91834	91350	93614	103990	498.851	4	1
36858	92128	83788	89560	103571	323.155	4	1
36881	93142	109727	107095	97877	243.787	4	1
36911	100855	105292	98360	101302	363.493	4	1
36954	90278	101620	100033	118260	523.688	4	1
36974	98795	109658	113654	123759	677.627	4	1
36990	108249	99074	111180	121420	248.493	4	1
36994	104942	107159	107997	109291	404.878	4	1
37000	94624	101383	91283	114391	271.528	4	1
37012		104053	107697	96470	192.584	3	1
37019	97885	110403	89139	107211	306.703	4	1
37037	93313	98000	106801	94886	266.362	4	1
37044	87565	79314	82299	98222	390.496	4	1
37063	119079	118069	117962	117726	305.42	4	1
37084	104636	106028	104182	99747	754.28	4	1
37088	85938	83009	86635	98404	398.673	4	1
37095	89200	87479	93364	91955	841.396	4	1
37108	91076	87814	100430	104670	225.567	4	1
37113	100874	89252	104931	85429	228.456	4	1
37123	89099	96835	102799	106587	281.847	4	1
37127	99466	98242	94796	97116	325.2	4	1
37138	80582	81378	80483	94866	435.565	4	1
37208	87646	88725	100323	98003	572.798	4	1
37224	111623	108270	115369	114457	357.492	4	1
37243	80670	85778	94948	93482	300.206	4	1
37244	89188	99893	98097	110865	351.358	4	1
37270	121816	93360	100261	102229	179.472	4	1
37294	85536	82099	119651	90796	333.703	4	1
37353	98349	103314	91345	106522	188.698	4	1
37368		122910	137451	114674	230.33	3	1
37371	98439	96424	100206	104703	369.296	4	1
37390	109022	104875	100247	115902	267.832	4	1
37391	96307	100729	103527	114911	768.745	4	1
37438	78477	87939	85229	77484	369.711	4	1
37470	138800	115629	130424	134767	393.173	4	1
37507	82730	88229	83917	83302	398.917	4	1
37509	87566	104123	99975	104722	981.153	4	1
37529	105412	96931	93166	94668	293.73	4	1
37541	98286	104459	102327	106837	165.459	4	1
37555	87763	91725	114201	99636	237.585	4	1
37568	103425	100087	104853	106701	335.078	4	1
37585	89483	85979	99146	85486	838.962	4	1
37599	104674	104354	98837	106181	289.545	4	1
37610	97453	90111	118962	106417	383.726	4	1
37631	83465	101770	96774	98194	481.335	4	1
37677	98010	109127	99358	101379	564.588	4	1
37680	100774	112256	111423	119357	442.149	4	1
37687	108183	104955	111278	124436	570.202	4	1
37699	96199	106295	96657	108847	587.775	4	1
37730	89971	105458	110203	100428	376.76	4	1
37756	92006	89864	99614	101998	267.792	4	1
37818	107773	88885	93685	146458	250.702	4	1
37839	108161	100165	116451	106362	246.846	4	1
37853	100105	101244		98139	164.019	3	1
37927	98692		80906	120694	579.684	3	1
37935	91522	100361	108223	119506	290.057	4	1
37948	100018	90121	104368	107105	363.09	4	1
37969	105356	104915	112273	113667	284.961	4	1
37993	99991	103812	102524	114517	406.043	4	1
38133	99672	104301	104905	103933	405.67	4	1
38144	108872	102170	111478	126573	324.01	4	1
38147	107397	111129	103207	124956	680.968	4	1
38153	123557	117421	134476	137608	307.539	4	1
38177	96841	88825	95940	95479	548.929	4	1
38178	111783	100673	110742	104478	331.45	4	1
38198	99498	99561	100827	97460	554.512	4	1
38208	90520	94224	117221	102765	609.979	4	1
38227	101965	92862	103645	102448	588.471	4	1
38230	102045	101945	102031	128396	290.253	4	1
38238	99387	95554	94356	100310	187.784	4	1
38241	104130	115686		117151	320.41	3	1
38252	108977	116639	120997	124235	374.874	4	1
38286	100746	89764	97455	108132	401.762	4	1
38303	90311	90744	104186	99143	319.292	4	1
38421	92682	107991	110712	107763	449.111	4	1
38455	98937	93588	92472	102329	380.146	4	1
38461	98817	93302	103383	92593	380.581	4	1
38477	110413	119556	123299	119288	323.45	4	1
38479	94755	83067	99131	124345	425.971	4	1
38482	110536	112390	113914	90844	768.366	4	1
38487	123386	109035	107181	116248	526.268	4	1
38514	95287	100501	107640	108344	359.553	4	1
38519	90873	87903	87315	99655	469.506	4	1
38529	97835	103344	99671	109276	335.193	4	1
38561	121752	97223	107482	119837	250.632	4	1
38582	103140	113911	120295	115440	416.968	4	1
38596	115410	110384	112362	112809	363.527	4	1
38620	89740	88406	97079	92976	353.484	4	1
38632	93600	91857	100750	95051	367.556	4	1
38648	107464	92054	100075	115390	652.742	4	1
38682	89881	89460	90077	103567	215.38	4	1
38687	95824	95498	94573	93479	356.494	4	1
38708	100050	91596	97031	101621	745.959	4	1
38710	99572	90731	105180	102544	236.904	4	1
38711	92395	90645	99075	95534	509.911	4	1
38721	97186	93984	98890	112545	694.305	4	1
38748	105300	105613	127090	99537	603.44	4	1
38752	95142	87098	99166	97809	276.222	4	1
38767	94368	101685	89368	122961	408.14	4	1
38768	115111	112458	119213	111613	364.687	4	1
38769	109903	108549	93960	97415	467.777	4	1
38772	98361	111304	110935	110183	222.231	4	1
38791	96812	100785	100190	124867	213.55	4	1
38792	94442	102105	107964	106789	347.231	4	1
38851	105845	112150	101908	127897	559.195	4	1
38857	105895	113228	107486	112613	252.317	4	1
38877	114766	127407	144634	138639	706.74	4	1
38893	98312	93025	100032	108438	449.582	4	1
38987	100856	102910	109023	119501	460.377	4	1
38993	95926	93957	105403	95972	258.65	4	1
39067	98751	102113	95677	114088	499.779	4	1
39126	106477	115201	107132	99053	468.124	4	1
39141		107633	98093	94535	274.959	3	1
39158	104191	107719	98118	112775	250.041	4	1
39164	101067	94546	92911	106910	277.732	4	1
39212	115177	118463	124238		323.068	3	1
39273	97012	95925	108185	102618	773.444	4	1
39274	91564	92864	109097	124835	344.999	4	1
39275	103025	103657		103570	283.51	3	1
39295		120686	118348	96924	535.641	3	1
39312	115487	128033	121943	112642	404.622	4	1
39332	119100	121869	117095	128851	441.007	4	1
39389	125852	106779	114794	111798	268.472	4	1
39394		126521	122959	128142	244.502	3	1
39401	127391	131310	134139	139992	283.216	4	1
39405	93927	111928	107567	111840	282.47	4	1
39438	97306	98026	96262	101380	432.765	4	1
39500	106608	118097	106150	120082	195.445	4	1
39505	102257	110757	108199	125477	249.989	4	1
39525	95990	121887	120594	99789	269.588	4	1
39595	101424	113599	114295	109859	277.687	4	1
39629	99850	110555	103271	111017	331.648	4	1
39630	539977	93737	103367	90401	681.122	4	1
39644	107342	110838	104219	103985	469.516	4	1
39651	99310	110968	108757	107117	430.139	4	1
39662	113529	123877	131328	120582	267.78	4	1
39688	101645	112073	109699	105228	487.508	4	1
39716	110793	105671	113926	103944	155.753	4	1
39718	104256	112944	116633	115511	258.448	4	1
39727	98393	104622	117039	117652	411.578	4	1
39743	90394	104336	108065	112619	354.453	4	1
39791	98938	102495	101123	101721	505.431	4	1
39838	131426	116767	133312	132532	327.38	4	1
39858	99251	104539	120540	95182	712.211	4	1
39870	100053	98983	112205	103923	552.709	4	1
39935	132579	119168	130193	139336	456.589	4	1
39959	124479	115497	132295	133629	279.609	4	1
39961	128148	117621	130440	126545	360.645	4	1
39964	115402	109242	110296	115878	389.054	4	1
40054	92609	96230	118845	107152	598.36	4	1
40057	104951	116086	110704	121864	674.842	4	1
40085	104412	112241	103302	118948	236.945	4	1
40106	109368	100406	155816	111921	316.952	4	1
40109	107122	105247	109685	98375	402.498	4	1
40171	101245	106840	100488	106401	289.967	4	1
40219	104972	117909	110182	117862	368.044	4	1
40235	95532	108475	98598	102742	827.116	4	1
40256	101994	104884	98398	96003	487.797	4	1
40344	95950	101788	135635	110708	292.263	4	1
40351	124022	127961	130532	142840	301.134	4	1
40400	109225	110002	120820	109831	312.15	4	1
40411	91914	106510	100345	104418	283.537	4	1
40417	120795	110420	115852	118717	523.35	4	1
40426	101878	109172	106664	109384	327.095	4	1
40441	117945	137286	127642	128119	512.397	4	1
40474	121921	132376	125722	123008	240.91	4	1
40505	103346	129098	116968	124155	525.132	4	1
40545	106845	101728	91790	107746	337.519	4	1
40577	94599	104519	113291	116605	434.398	4	1
40596	91674	100996	101732	110171	316.188	4	1
40627	128221	115054	121020	135631	270.445	4	1
40635	103557	97792	112969	118232	195.705	4	1
40646	130055	129133	139401	122675	212.242	4	1
40654	103811	112167	106671	115689	393.581	4	1
40703	88491	100046	93877	111685	957.845	4	1
40758	114381	102538	106858	119455	471.428	4	1
40795	102481	104714	104621	105849	352.724	4	1
40832	105706	114793	110076	114791	367.616	4	1
40854	92181	111326	100897	163245	454.428	4	1
40858	109539	106393	102134	97187	557.331	4	1
40867	112553	126526	127691	129586	643.142	4	1
40897	131441	109508	136420	153354	184.593	4	1
40908	97940	110682	119260	102877	400.844	4	1
40913	98354	113100	122469	114535	374.428	4	1
40922		109083	106366	108606	222.959	3	1
40936	114080	116259	111823	124357	679.755	4	1
40944	106093	111625	99348	116114	456.038	4	1
40958	104119	114123	114820	124069	397.413	4	1
41001	110711	100602	107321	101709	382.973	4	1
41015	92282	84980	103636	98573	425.28	4	1
41037	110466	110046	106973	118420	373.792	4	1
41069	110900	106512	116342	109143	448.128	4	1
41075	100301	113167	115235	110236	498.286	4	1
41120	101865	113852		111581	143.531	3	1
41136	103870	119353	102298		940.511	3	1
41145	101347	116291	105898	124338	514.675	4	1
41206	101226	114144	106980	115619	221.92	4	1
41211		121071	125452	124241	219.583	3	1
41264	86775	106303	113098	121003	707.645	4	1
41284	155967	106855	118893	104296	929.78	4	1
41296	92552	100924	97288	111134	425.005	4	1
41315	122377	99246	110096	95488	371.657	4	1
41344	116722	129686	126162	116261	162.645	4	1
41398	109743	108736	108596	118526	643.901	4	1
41399	103033	107799	85170		600.475	3	1
41418	116748	113902	105315	105166	456.438	4	1
41434	126156	116704	126674	121273	563.816	4	1
41435	107715	102688		123434	204.856	3	1
41475	123840	128803	141893	123162	480.42	4	1
41479	80699	101053	90036	107843	468.838	4	1
41486	123512	112180	114256	130465	296.582	4	1
41492	113996	94012	98450	108545	517.019	4	1
41508	104110	91434	110022		670.151	3	1
41522	112732	108190	117556	110220	512.17	4	1
41536	118835	119934	119752	118509	172.693	4	1
41537	114367	119758	131576	128005	429.554	4	1
41545	110604	114669		110071	398.786	3	1
41568	93673	113917	127204	116306	202.401	4	1
41577	104517	102274	118824	100014	538.331	4	1
41613	103148	110482	111932	107082	561.61	4	1
41626	100633	106819	96728	103226	196.876	4	1
41637	102770	110483	113648	116946	186.582	4	1
41654	116343	106894	112806	106203	336.083	4	1
41659	98625	106026	112453	112315	149.862	4	1
41668	77527	90419	92684	92046	332.74	4	1
41696	120325	113703	116920	120805	433.282	4	1
41709	103195	118029	111949	106190	480.412	4	1
41718	112707	90544	114984	123536	279.753	4	1
41804	106121	118610	112344	109774	363.85	4	1
41809	97161	112993	102112	109857	411.172	4	1
41947	114087	121185	112987	115060	429.695	4	1
41948	110636	101330	121614	122250	433.306	4	1
41950	108276	109336	95629	113945	323.376	4	1
42015	110923	111173	119366	111967	407.348	4	1
42048	103351	99177	116439	117857	437.61	4	1
42052	103044	118842	120217	129525	314.481	4	1
42057	109141	102272	131894	116893	604.862	4	1
42070	106175	111527	107610	123693	339.417	4	1
42119	97899	104008	91469	109536	388.594	4	1
42166	106669	126078	120606	131511	421.464	4	1
42186	125577	133863	127842	132971	431.201	4	1
42219	102907	110859	89901	107976	711.505	4	1
42223	98095	98072	114981	100955	318.276	4	1
42331	112132	105226	108953	109889	396.917	4	1
42340	130916	130747	131916	130420	287.789	4	1
42380	118018	116135	121521	123552	183.464	4	1
42410	122059	125701	124939	140988	485.12	4	1
42476	107337	113463	119968	113355	349.996	4	1
42519	115799	126926	116239	117899	326.881	4	1
42521	119414	120226	122243	126892	637.948	4	1
42534	118785	119121	135886	119993	281.66	4	1
42594		108675	95921	106535	453.721	3	1
42628	116379	120036	134396	130155	505.218	4	1
42675	116313	121762	119103	95528	310.051	4	1
42676	112019	126063	123427	114482	265.561	4	1
42691	94071	107420	103780	105115	572.852	4	1
42693	105571	110758	112025	108832	478.607	4	1
42714	96297	103147	112511	102649	332.368	4	1
42758	91179	108066	103579	103765	230.421	4	1
42763	141291	101720	128857	116312	252.2	4	1
42827		123470	121844	123194	355.801	3	1
42856	89485	108123	111010	119959	711.785	4	1
42871	108950	116050	130865	123628	473.229	4	1
42872	108870	114995	114338	96260	325.415	4	1
42895	97769	105332	109326	149504	538.136	4	1
42909	102486	105157	130541	110583	331.586	4	1
42942	110479	111767	113868	130164	315.211	4	1
43016	108110	124734	112710	112630	558.973	4	1
43045	104413	115673	113411	129390	606.819	4	1
43073	135020	141137	144248	134352	466.866	4	1
43086	105905	116149	108616	124580	257.864	4	1
43099	124760	124373	130042	147220	211.194	4	1
43100	100180	102643	112554	126601	460.933	4	1
43142	98027	121338	113475	117348	461.223	4	1
43146	100158	106928	108924	108094	128.993	4	1
43178	127706	135357	135174	138688	381.761	4	1
43221	134708	106916	102008	152605	419.359	4	1
43256	119928	122607	114883	125918	464.359	4	1
43275	138391	105042	124514	109912	347.664	4	1
43323	92346	108346	119636	119628	245.197	4	1
43355	107710	123139	114020	107149	225.745	4	1
43373	123290	129952	114651	133764	290.655	4	1
43410	111755	101191	125570	114743	353.004	4	1
43414	100274	107835	539983	115466	483.898	4	1
43421	117910	121994	121795	116884	146.124	4	1
43446	108162	98037	103125	105526	480.334	4	1
43485	115377	115882	118884	136871	374.728	4	1
43493	122093	137449	122515	139606	303.6	4	1
43516	120859	135090	117776	122278	177.582	4	1
43522	116521	124285	122934		238.366	3	1
43551	100884	121875	114450	107271	414.125	4	1
43582	114595	111362	115239	120521	438.562	4	1
43608	128176	105233	95402	122887	21456.9	4	0
43615	113750	114589	123589	123799	737.632	4	1
43689	90657	108625	105802	112369	379.346	4	1
43705	109750	114337	93437	99736	428.23	4	1
43738	117028	125113	126309	127494	747.677	4	1
43778	116528	118773	121088	128256	352.6	4	1
43783	98575	109217	85716	102977	852.243	4	1
43872	105828	110290	104200		427.023	3	1
43902	112257	134908	120993	126121	375.306	4	1
43905	126077	126694	131847	124801	332.336	4	1
43965	107709	117364	100073	112714	346.94	4	1
43969	122739	106472	113781	132565	725.725	4	1
43972	104696	106087	109210	111790	432.874	4	1
43978	95454	105099	108119	114884	648.048	4	1
44022	121109	110982	127613	122263	669.606	4	1
44029	105257	98560	93657	127872	855.158	4	1
44119	101589	106821		107010	536.081	3	1
44150	121300	138862	107073	112843	415.485	4	1
44169	114749	118765	120538	114206	307.221	4	1
44192	122965	116565	123150	126403	199.542	4	1
44222	97981	103108	102572	105640	318.83	4	1
44279	115929	117282	132280	107147	430.333	4	1
44282	118658	122333	117179	114196	349.388	4	1
44310	121130	127646		123828	227.138	3	1
44332	113934	124127	128647	127825	251.223	4	1
44342	110832	106480	102374	99377	729.346	4	1
44350	114035	133251	122805	125014	316.18	4	1
44376	131856	141106	133151		300.151	3	1
44438	103152	105627	115259	121053	533.911	4	1
44471	121871	119558	125419	130547	153.338	4	1
44503	110759	108168	109295	113115	333.288	4	1
44527	114389	125396	104911	117631	314.233	4	1
44552	102987	105918	103717	102555	587.447	4	1
44645	119471	130539	125783	135549	310.395	4	1
44674	118474	128906	139979	121264	475.677	4	1
44700	102220	111497	109285	112954	448.031	4	1
44729	108685	126031	115276		185.265	3	1
44738	117067	120603		120994	218.77	3	1
44773	115855	122581	120800	125581	291.603	4	1
44795	111508	115385	130882	121348	354.184	4	1
44869		111032	111658	119191	152.844	3	1
44873	109545	106542	117702	129482	541.277	4	1
44876	108718	130986	114769	104678	625.006	4	1
44881	116109	118227	118588	109760	628.212	4	1
44898	133622	126394	171834	118027	327.831	4	1
44937	129333		143084	127420	406.841	3	1
44941	100250	97102	122248	117369	341.665	4	1
45008	115595	133918	124925	119118	192.077	4	1
45035	179283	115583	114939	94661	24775.2	4	0
45111	99853	111889	105417	102585	454.87	4	1
45176	104753	115424	94973	125603	900.098	4	1
45233	112773	121445	123363	122447	295.04	4	1
45238	123666	129076	128446	123672	331.887	4	1
45317	109775	112936	112298	114473	245.932	4	1
45319	101441	120201	105379	120916	304.282	4	1
45322	126723	109645	121139	90467	503.281	4	1
45335	114856	121563	123583		421.946	3	1
45349	111003	110390	105882	118268	256.768	4	1
45369	122169		159544	103376	830.962	3	1
45381	118971	114826	107376	111016	383.249	4	1
45410	117997		116453	113344	705.802	3	1
45419	130651	111538	145567	133534	413.538	4	1
45423	110773	112158	115857	98995	381.213	4	1
45443	116539	105474	106937	115569	221.935	4	1
45450	116503	124519	130859	129384	335.612	4	1
45486	120147	110846	116010	102905	443.578	4	1
45502	114682	113062	118338	120869	399.581	4	1
45546	118258	132679	133101	134175	263.503	4	1
45557	136352	116978	139484	128699	214.332	4	1
45601	118560	119283	122038	121508	324.657	4	1
45624	106719	112932	112407	118555	153.35	4	1
45634	106197	95541		102511	708.835	3	1
45652	115825	116727	124125	117754	338.502	4	1
45664	108501	554753	104652	99627	596.409	4	1
45719	127058	109966	105363	104582	231.893	4	1
45784	142786	132244	137241	126224	490.151	4	1
45794	97315	112142	115733	117538	410.531	4	1
45801	123929	119525	122927	108904	407.385	4	1
45812	128768	119164	128764	134466	324.269	4	1
45816	136974	77291	112116	104250	399.745	4	1
45819	123479	127766	141412	131666	780.02	4	1
45823	113813	120277	105757	113496	474.158	4	1
45845	126435	122162	111666	141424	431.674	4	1
45922	103612	112004	127705		985.706	3	1
45987	94865	109865	111455	137230	326.066	4	1
46036	120505	120659	121803	120621	171.512	4	1
46123	106360	115796	116159	116612	621.557	4	1
46191	112201	130406	111364	116593	176.844	4	1
46248	107334	121093	107819	102295	437.404	4	1
46251	105972	107262	103141	112681	702.533	4	1
46272	110244	124418	108724	101442	572.134	4	1
46274	109316	102911	129317	117430	396.962	4	1
46290	102578	106409	111049	118605	386.261	4	1
46333	105505	109800	106991	113841	396.699	4	1
46390	117819	120119	122601	111714	321.941	4	1
46481	100226	124325	110582	117320	292.586	4	1
46531	116762	115921	107811	111119	511.698	4	1
46546	112222	118994	124439	119252	393.936	4	1
46550	108310	106751	121587	102424	514.934	4	1
46564	108021	127296	113382	122756	371.635	4	1
46624	136549	134006	139658	142718	434.959	4	1
46656	123368	125135	128254	128058	177.454	4	1
46689	103713	95409	122052	92943	972.262	4	1
46713	109120	114423	113218		222.131	3	1
46715	105601	102119	100302	96155	859.804	4	1
46722	105090	113872	108496	114226	764.253	4	1
46745	121542	102814	124362	107628	217.047	4	1
46784	116935	117130	121847	127476	347.401	4	1
46798	118294	105735	123005	118110	340.267	4	1
46827	99157	105387	114832	118638	386.428	4	1
46840	127325	123300	141814	131005	216.773	4	1
46860	112074		122567	127627	447.005	3	0
46976	122208	123838	123671	120583	302.615	4	1
47131	112283	135083	134293	121680	306.196	4	1
47135	115984	119948	120668	133229	563.415	4	1
47211	106338	117882	94282	119601	338.459	4	1
47284	128720	131392	134780	129216	443.321	4	1
47314	121125	119450		116681	448.613	3	1
47322	130902	119163	110378	115065	299.792	4	1
47404	117423	125235	129526		554.756	3	1
47565	111662	117047	117845	117654	539.668	4	1
47603	114430	119831	126022	137107	445.956	4	1
47605	130680	127414	140655	128655	563.161	4	1
47649	113203	116397	125992	131485	546.527	4	1
47936	125017	118042		119305	326.217	3	1
47967	96365	104017	94468	113991	717.328	4	1
48028	118406	121319	108455	109578	216.929	4	1
48060	101885	116488	102909	110025	541.997	4	1
48088	103868	94647	121955	109686	540.155	4	1
48170	105007	127828	109662		271.637	3	1
48247	99708	91048	112080	115274	786.17	4	1
48253	111227	121524	122155	125209	372.502	4	1
48286	109236	120448	120289	124335	420.849	4	1
48306	121142	124869	123441	120125	502.316	4	1
48346	121997	123659	133616	117840	426.471	4	1
48349	97420	112715	124670	118398	298.499	4	1
48462	108207	107340	107489	118135	534.168	4	1
48531		112594	115422	107356	328	3	1
48588	122534	125610	142126	126089	340.244	4	1
48613	107062	123679	116874	109244	649.125	4	1
48616	117620	126921	116000	124318	349.542	4	1
48630	118187	123054	124547	123986	246.583	4	1
48748	106875		111480	128159	11288.6	3	0
48798	114719	119209	124131	125832	510.297	4	1
48828	116354	107509	125922	128161	632.44	4	1
48847	126258	119243	115160	110799	320.475	4	1
49259	129891	131654	118089	136751	229.963	4	1
49324	99292	102579	92281	94743	434.948	4	1
49342	104307	112425	119977	114735	387.553	4	1
49351	88840	88266	102855	100482	302.059	4	1
49400	117759	127056	140248	128171	448.084	4	1
49506	117656	124284	103460	133188	421.115	4	1
49508	126801	138375	96151	135288	558.498	4	1
49521	112688	116851	136644	130190	514.697	4	1
49542	118106	120907	130062	124888	537.119	4	1
49634	106853	112689	122860	111927	340.018	4	1
50018	117829	116152	119681	109998	225.434	4	1
50100	102804	116473	122016	125437	365.14	4	1
50225	98667	122474	108470	121287	277.681	4	1
50426	118797	119493	113082	105995	392.968	4	1
50516	129052	135040	116691	131906	235.249	4	1
50552	101403	111761	118480	115772	357.066	4	1
50589	112816	117902	111587		437.337	3	1
50703	123390	116004	114771	128127	289.911	4	1
50723	123305	131640	135014	133505	362.135	4	1
50763	112663	124047	113272	124985	664.484	4	1
50813	118661	168227	119300	118908	476.222	4	1
50879	111522	106095	118219	122390	374.73	4	1
50886	112724	114308	126037	99582	311.778	4	1
50916	123178	107833	132430		502.432	3	1
51049	111821	117435	95928	103265	476.942	4	1
51051	105940		106201	91410	311.236	3	0
51071	112612	172053	125988	137819	407.264	4	1
51081	127057	118468	122164		294.58	3	1
51122	83979	109142		98788	265.023	3	1
51211	117518	113745	116419	106387	540.495	4	1
51247	132049	128456	139174	117485	424.57	4	1
51284	546260	126106		135008	352.356	3	1
51367	132001	128272	143658	138877	267.67	4	1
51497	107113	115662	123726	112000	659.563	4	1
51771	127149		155306	105386	17533.7	3	0
51775	116601	123227	141765	183759	430.211	4	1
52199	130721	98061	121189	102418	819.11	4	1
52288	135492	143990	150964	126845	799.433	4	1
52296	130799	120015		140462	299.462	3	1
52350	110657	151155	106950	112027	670.327	4	1
52358	133128	117596	143502	128323	614.455	4	1
52362	130047	138409	135281	125857	410.012	4	1
52384	122175	130976	141855	133567	677.329	4	1
52412	133830	133047	145072	128169	297.721	4	1
52709	116845	104799	131901	118771	486.943	4	1
52745	125803	107888		129236	587.524	3	1
53065	90465	116716	103479	103639	350.716	4	1
53193	114477	109633	119036	126902	696.388	4	1
53381	111498	121505	120152	118133	197.207	4	1
53510	146930	108020	129926	137418	639.304	4	1
53574	108930	116288		129944	343.123	3	1
53596	115464	101277	119498	127788	501.52	4	1
53955	122384	125733	147580	134738	216.473	4	1
54056	135445	144072	145470	132794	325.761	4	1
54073	129187		107036	142859	250.995	3	0
54087	98668	100787	97853	115636	438.679	4	1
54143	141719	121126	131130	132594	281.923	4	1
54215	116365	129474	124535	124666	574.948	4	1
54298	123480		147187	122330	294.037	3	0
54823	129478	121222	129034	122586	515.231	4	1
55080	125532	126758	124886	138665	492.494	4	1
55101	104450	90474	105135	91741	314.804	4	1
55133	179107	138544	136789	142071	337.977	4	1
55157	554192	137741	152191	124397	475.407	4	1
55213	117507	120849	182586	121316	464.471	4	1
55342	129246	128686	134206		433.053	3	1
55357	119679	136212	129007	107883	608.835	4	1
55435	128089	109424		143656	295.346	3	1
55778	122969	129126	128313	135761	672.112	4	1
55976	92842	99628	102462	105574	289.691	4	1
56219	126617		130663	128811	239.039	3	0
56509	125953	121392	120692	128243	555.714	4	1
56564	79271	95822	88625	97171	270.137	4	1
56871	134184	145931	156240	129285	553.788	4	1
57038	121177	114686	136330	117202	477.683	4	1
57151	144885	122775	150125	134703	564.263	4	1
57239	82674	82549	95736	101033	232.983	4	1
57293	157878	147779	146969	135182	783.358	4	1
57349	105541	110885	115582	114887	443.377	4	1
57398	87896	87873	94081	94089	375.884	4	1
57784	142697		117415	105290	1101.87	3	0
57848	127634	114899		542541	389.18	3	1
57922	125003		115194	102740	8917.98	3	0
58119	120981	126522	136869	133474	361.051	4	1
58143	146578	138125	193817	127733	423.777	4	1
58192	130883	109497	124709	127732	672.297	4	1
58224	79253	81486	101707	89223	400.717	4	1
58248	130712	155544	148273	143042	639.28	4	1
58253	120311	118225	145047	176622	478.94	4	1
58302	145600		130304	146932	341.963	3	0
58676	134182	135680	117387	150686	552.702	4	1
58734	144316	150153	149897		353.281	3	1
59008	101605	116609	99137	110938	320.309	4	1
59397	83689	91682	99950	108697	374.856	4	1
59492	128535	124103	128498	130910	567.382	4	1
59548	127839	141202	136611	128984	434.285	4	1
59610	122441	117509	136379	142551	524.829	4	1
59804	123767	129295	184698		474.479	3	1
59868	138214	124219	140485	119428	355.994	4	1
59959	102703	98448	93985	110454	306.259	4	1
60114	140009	143641	139969	131380	473.135	4	1
60247	146595	131501	106886	152413	14433.1	4	0
60306	128314	133762	148523	143061	614.438	4	1
60569	119051	131874	127068	148729	411.526	4	1
60857	93604	103343	108876	100726	202.732	4	1
60908	123956	118582	144463	161524	658.695	4	1
61073	547912	130192	129589	165111	498.391	4	1
61119	131019	90760	135483	98877	799.528	4	1
62078	99519	107906	99731	112088	237.584	4	1
62167	100560	111046	94275	98427	732.145	4	1
62228	126322	134143	151858	121601	386.226	4	1
63060	129734	128418	182112		336.886	3	1
63175	96959	107858	117586	110468	348.699	4	1
63420	93972	103654		100567	124.541	3	1
63468	88933	79259	91505	95235	262.891	4	1
63628	120290		129272	112487	524.586	3	0
63932	116287	124119	130043	116498	432.921	4	1
63945	129638	95446	107875		846.797	3	1
63994	87106	89866	96671	103955	363.443	4	1
63997	117739	117096	121914	117066	318.245	4	1
64045	134897	133478	151923	131413	392.355	4	1
64149	84328	89784	90112	92640	397.783	4	1
64522	113403		119603	126172	420.222	3	0
65671	102016	104683	86686	95364	276.67	4	1
65734	101886	124695	124904	109440	823.219	4	1
65794	121229		127218	554311	864.03	3	0
65798	151302		100799	108970	19885.7	3	0
65833	109937	92171	94703	96989	214.452	4	1
65838	158602	114784	143574	140440	418.731	4	1
65857	142785		145959	133992	408.81	3	0
66629	127387	136173	134318	125322	716.538	4	1
66852	105892	125432	110160	125024	149.203	4	1
66991	93390	134894		99426	967.232	3	1
67113	87358	113171	102147	100956	347.393	4	1
67292	150369		137640	135397	591.607	3	0
67308	94147	104700	92229	104202	426.77	4	1
67408	109153	114444	102409	113679	481.248	4	1
67464	118210	124699	110729	123251	456.003	4	1
67542	122247	121593	138048	141453	582.379	4	1
67560	146135		152920	134937	828.148	3	0
67614	112333	118163	111065	132989	280.534	4	1
67876	117865	113346	110498	110341	202.595	4	1
68043	116909	108309	123052		682.746	3	1
68539	126489	133277	131684	114603	496.747	4	1
68667	160624		144066	113740	1202.56	3	0
69060	204935	102247	141139		933.617	3	1
69062	147306	144447	147528	134441	671.694	4	1
69063	88398	99748	104802	95982	350.718	4	1
69164	107445	118385	105126	111857	265.011	4	1
69542	91748	88604	104567	85927	455.321	4	1
69792	104665	106557	109554	115954	477.524	4	1
69957	123721		109617		765.852	2	0
70224	125770	137310	129354	118956	529.376	4	1
70289	97193	96676	108325	105834	153.439	4	1
70295	100177	115339	114505	110411	310.535	4	1
70490	104390	96784	118854	120928	323.208	4	1
70546	99492	109417	99279	110928	254.992	4	1
70606	162331	129571	133580		427.649	3	0
70877	141287		118026	132032	22846.6	3	0
70891	111369	125314	113537	103618	804.621	4	1
70917	114037		152741	146839	538.649	3	0
71002	134158	122177		136735	665.71	3	1
71060	105087	122079	118974		489.858	3	0
71089	113107	102845	108974	111236	187.126	4	1
71164	111919	117053	122339	123704	232.646	4	1
71521	105168	103045	119589	111745	338.018	4	1
71723	110138	108442	122170	111446	274.447	4	1
71962		93283	125144	112175	971.911	3	1
72165	147495	92328	110348	121850	828.49	4	1
72279	93935	97011	108907	109134	535.167	4	1
72501	102514	117911	112750	116816	282.649	4	1
72655	101734	98183	106069	100769	173.895	4	1
72665	107507	104847	108740	95210	177.612	4	1
72987	113836	120885	116472		639.021	3	0
73087	119664	122939	127851	117191	443.813	4	1
73240	102138	143997	147477		749.594	3	0
73336	159656		131261	131366	368.139	3	0
73448	106027	117644	130077	115164	471.278	4	1
73710	120532	116403		115445	247.256	3	1
73767	115818	113278	94893	105199	545.25	4	1
73836	101248	97580	115131	123451	365.238	4	1
74303	95074	90493	95001	116049	132.204	4	1
74385	118003	142172	129091		1217.49	3	0
74411	104262	118873	125287	109254	239	4	1
74738	116708	134207	100865	112571	375.341	4	1
74949	143770	153747	154281	155658	379.141	4	1
74974	112366	100257	119772	108532	289.345	4	1
75486	113807	122729	90510	95593	518.787	4	1
75549	144974	151364	144212	144338	682.919	4	1
75991	136564		140754		10502.1	2	0
76167	110187		114197	110800	637.208	3	0
76550	151723	106047	124652	114102	389.912	4	1
76696	145506		126213	122367	1652.41	3	0
77510	110531	117470	120351	131502	269.898	4	1
77625	154527	109843	143785		1146.28	3	0
77952	124786		145177		19815.9	2	0
78028	134841	137504	150722		387.971	3	0
78063	141845		134613	147132	28102.1	3	0
78526	96460	153072	132151	124616	759.416	4	1
78786	154843	119946	132570	167003	350.705	4	1
79061	113254	126417	168966	118127	346.712	4	1
79071	130351	162808	140701	129656	688.302	4	1
79247		158408	152231	147446	388.343	3	1
79353	102118	103772	101485		614.78	3	0
79418	154667	136081	221374	152607	335.467	4	1
79527	140123	150467	161199	141539	335.835	4	1
79862	156202	110437	131259	145700	1120.47	4	0
79930	74994	142579	146517	192148	667.738	4	1
80199	119939	139812	132544		659.762	3	0
80262	113978	117860	133578		400.284	3	0
80299	102700	121932	117779		720.394	3	0
80499	141753		118936	148531	704.036	3	0
81554	132323	144494	129424		776.521	3	0
81793	112818		121433	157366	556.558	3	1
81824	128756		114546	134122	1267.25	3	0
81949	164082		150525	144956	918.612	3	0
83390	136891		140960	150851	567.983	3	0
83423	132403	136025	148880		334.914	3	0
84458	121202	117472	124820	124367	587.536	4	1
84528	103760	125269			723.751	2	0
85494	145673	146362	161957	155245	685.817	4	1
86154	113181	121893	119317	111926	513.602	4	1
87617	154064	125674	137725	135154	984.174	4	1
88595	114238	113416	123964	557238	434.098	4	1
89257	145628	165543	170553	126088	601.638	4	1
89532	138390	137749	176724	142177	543.709	4	1
90320	150339	115990	142768		1051.62	3	0
90781	209645	130511	170601		893.798	3	0
91098	153494			136503	802.927	2	0
91145	150907		146205	129104	1079.85	3	0
91348	172353		119694	127895	1232.64	3	0
91498	148248	118488		135708	629.858	3	0
95607	123850	114318	112973	125115	557.829	4	1
95794	125190	111554	126885		1996.94	3	0
95818	157885		147546	152465	844.725	3	0
98390	143663	153473		148767	716.428	3	0
98563	148151		147455	154159	822.849	3	0
101491	142157	186839	171506	156576	791.101	4	1
103613	104789	121933	127998	130040	519.896	4	1
108302	135977	143348	152264	134361	863.46	4	1
108486	147659		188965		1178.39	2	0
113758	141337	121784	129869	140244	678.06	4	1
115536	140822		156841	146341	741.779	3	0
118763	135881	146087	143978	141112	674.307	4	1
131616	128136	193199	137782		905.196	3	0
143301	140743	122841	136599	104160	937.466	4	1
147852	127687	131737	157954	146985	706.637	4	1
151090	135860	131582	156660		421.009	3	1
523400	101655	104577	106137	112794	259.526	4	1
525839	101230	110989	105242	109563	479.328	4	1
526158	99163	88167	101480	104027	358.628	4	1
542412	90219	97878	98504	97866	319.886	4	1
543809	127479	116888	115117	108787	462.583	4	1
546524	87808	86504	101134	114611	358.566	4	1
546532	104801	97320	126716	106586	545.883	4	1
546638	94684	120656	118954	95610	619.874	4	1
43063		117018	100621	106530	388.742	3	0
45696		124665	116187	113414	344.97	3	0
45964		116677	135740	122632	190.137	3	0
46067		99055	109455	106088	281.991	3	0
48785		116907	121716	119299	142.578	3	0
48862		137462	151600	114817	18229.5	3	0
49907		104662	108144	140968	466.244	3	0
50005		122722	133990	120239	217.473	3	0
51217		107379	115452	103593	15729.3	3	0
51279		126345	85077	120379	283.854	3	0
51473		120443	128587	123837	725.242	3	0
52416		137437	107574	101161	479.979	3	0
53551		119088	99258	97559	16323	3	0
54156		121119	122845	131768	14982.3	3	0
55138		101006	120839	119665	580.599	3	0
56534		116856	120266	110008	14259.5	3	0
56736		151612	142562	125951	286.275	3	0
56896		126384	126890	136375	568.84	3	0
58604		149033	140427	121548	20960.1	3	0
58862		93334	97480	94289	129.697	3	0
59036		122234	119867	96846	12127.9	3	0
59167		118283	126175	123842	402.627	3	0
59980		125067	133924	119568	15606.8	3	0
63990		119686	126183	136248	11605.5	3	0
67229		124938	116083	117142	8102.3	3	0
68286		141065	113932	123782	18200.3	3	0
69995		129469	126971		379.309	2	0
72886		132235	123080	99615	407.564	3	0
73045		117407	105124	101451	599.829	3	0
75827		138109	145012		408.979	2	0
91308		142707	125254	128968	759.083	3	0
93321		199209	202567		279.944	2	0
100710		105170	142540	139733	651.593	3	0
131609		149027	162197	153036	423.14	3	0
144511		144240	189882		460.58	2	0
53100			124244	90558	17518.6	2	0
71734			127899	125850	280.393	2	0
79752			135685		12417.9	1	0
