## Supplementary Table 5 for "Connectome-driven neural inventory of a complete visual system"

### Sheet: Sheet1
Cell Type	Driver line used	Observed signal (new FISH data only)	Method	Inferred transmitter	Reference(s)	Part_of_training_data	Notes
5-HTPMPV03	NA	NA	antibody staining of genetically marked cells	5HT	Pooryasin and Fiala 2015	yes
C2	SS00778	NA	RNASeq (bulk, TAPIN)	GABA	Davis et al 2020	yes
C3	SS00688	NA	RNASeq (bulk, TAPIN)	GABA	Davis et al 2020	yes
Dm1	SS00309	NA	RNASeq (bulk, TAPIN)	Glu	Davis et al 2020	yes
Dm10	SS00327	NA	RNASeq (bulk, TAPIN)	GABA	Davis et al 2020	yes
Dm11	SS03159	NA	RNASeq (bulk, TAPIN)	Glu	Davis et al 2020	yes
Dm12	SS00384	NA	RNASeq (bulk, TAPIN)	Glu	Davis et al 2020	yes
Dm4	SS02361,SS02592	NA	RNASeq (bulk, TAPIN)	Glu	Davis et al 2020	yes
Dm9	SS02427	NA	RNASeq (bulk, TAPIN)	Glu	Davis et al 2020	yes
L1	SS00691,SS00693	NA	RNASeq (bulk, TAPIN)	Glu	Davis et al 2020	yes
L2	SS00801	NA	RNASeq (bulk, TAPIN)	ACh	Davis et al 2020	yes
L3	SS00696	NA	RNASeq (bulk, TAPIN)	ACh	Davis et al 2020	yes
L4	SS00789	NA	RNASeq (bulk, TAPIN)	ACh	Davis et al 2020	yes
L5	SS00692	NA	RNASeq (bulk, TAPIN)	ACh	Davis et al 2020	yes
Lai	SS55442	NA	RNASeq (bulk, TAPIN)	Glu	Davis et al 2020	yes
Lawf1	SS00689,SS00800	NA	RNASeq (bulk, TAPIN)	ACh	Davis et al 2020	yes
Lawf2	SS00698	NA	RNASeq (bulk, TAPIN)	ACh	Davis et al 2020	yes
LC10a	OL0019B	NA	RNASeq (bulk, TAPIN)	ACh	Davis et al 2020	yes
LC16	OL0046B,OL0092C	NA	RNASeq (bulk, TAPIN)	ACh	Davis et al 2020	yes
LC25	SS02650	NA	FISH (Long et al)	Glu	This study	yes
LC6	OL0070B,OL0218B	NA	RNASeq (bulk, TAPIN)	ACh	Davis et al 2020	yes
LLPC1	SS02437	NA	RNASeq (bulk, TAPIN)	ACh	Davis et al 2020	yes
LoVC22	NA	NA	antibody staining of genetically marked cells	Dop	Mao and Davis 2009	yes
LPC1	SS02575	NA	RNASeq (bulk, TAPIN)	ACh	Davis et al 2020	yes
LPi34	SS03656	NA	RNASeq (bulk, TAPIN)	Glu	Davis et al 2020	yes
LPi43	NA	NA	antibody staining of genetically marked cells	Glu	Mauss et al 2015	yes
LPLC1	OL0029B	NA	RNASeq (bulk, TAPIN)	ACh	Davis et al 2020	yes
LPLC2	OL0048B	NA	RNASeq (bulk, TAPIN)	ACh	Davis et al 2020	yes
Mi1	SS00809	NA	RNASeq (bulk, TAPIN)	ACh	Davis et al 2020	yes
Mi19	SS38814	SerT	FISH ( Eddison et al)	5HT	This study	yes
Mi4	SS01019	NA	RNASeq (bulk, TAPIN)	GABA	Davis et al 2020	yes
Mi9	SS02432,SS02448	NA	antibody staining of genetically marked cells	Glu	Takemura 2017	yes
OA-AL2i1	NA	NA	antibody staining of genetically marked cells	OA	Busch et al 2009	yes
OA-AL2i2	NA	NA	antibody staining of genetically marked cells	OA	Busch et al 2009	yes
OA-AL2i3	NA	NA	antibody staining of genetically marked cells	OA	Busch et al 2009	yes
OA-AL2i4	NA	NA	antibody staining of genetically marked cells	OA	Busch et al 2009	yes
Pm3	SS00328	NA	RNASeq (bulk, TAPIN)	GABA	Davis et al 2020	yes
Pm4	SS00317	NA	RNASeq (bulk, TAPIN)	GABA	Davis et al 2020	yes
R1-R6	ninaEfl-GAL4	NA	RNASeq (bulk, TAPIN)	His	Davis et al 2020	yes
R7p	Pan-R7-GAL4 (BL-8604), Rh3-GAL4 (BL-7457)	NA	RNASeq (bulk, TAPIN)	His	Davis et al 2020	yes
R7y	Pan-R7-GAL4 (BL-8604)	NA	RNASeq (bulk, TAPIN)	His	Davis et al 2020	yes
T2	R88C02	NA	RNASeq (bulk, FACS-sorted cells)	ACh	Konstantinides et al 2018	yes
T3	R29D11	NA	RNASeq (bulk, FACS-sorted cells)	ACh	Konstantinides et al 2018	yes
T4a	SS00324,SS21452,SS02344,SS23866	NA	RNASeq (bulk, TAPIN)	ACh	Davis et al 2020	yes
T4b	SS00324,SS21452,SS02344,SS23866	NA	RNASeq (bulk, TAPIN)	ACh	Davis et al 2020	yes
T4c	SS00324,SS21452,SS02344,SS23866	NA	RNASeq (bulk, TAPIN)	ACh	Davis et al 2020	yes
T4d	SS00324,SS21452,SS02344,SS23866	NA	RNASeq (bulk, TAPIN)	ACh	Davis et al 2020	yes
T5a	SS00324,SS21452,SS25175,SS23757	NA	RNASeq (bulk, TAPIN)	ACh	Davis et al 2020	yes
T5b	SS00324,SS21452,SS25175,SS23757	NA	RNASeq (bulk, TAPIN)	ACh	Davis et al 2020	yes
T5c	SS00324,SS21452,SS25175,SS23757	NA	RNASeq (bulk, TAPIN)	ACh	Davis et al 2020	yes
T5d	SS00324,SS21452,SS25175,SS23757	NA	RNASeq (bulk, TAPIN)	ACh	Davis et al 2020	yes
Tm1	SS00796	NA	RNASeq (bulk, TAPIN)	ACh	Davis et al 2020	yes
Tm2	SS00811	NA	RNASeq (bulk, TAPIN)	ACh	Davis et al 2020	yes
Tm20	SS00355	NA	RNASeq (bulk, TAPIN)	ACh	Davis et al 2020	yes
Tm3	SS00300	NA	RNASeq (bulk, TAPIN)	ACh	Davis et al 2020	yes
Tm4	SS00320	NA	RNASeq (bulk, TAPIN)	ACh	Davis et al 2020	yes
Tm9	SS00307	NA	RNASeq (bulk, TAPIN)	ACh	Davis et al 2020	yes
TmY15	VT48653	NA	antibody staining of genetically marked cells	GABA	Takemura et al 2017	yes
TmY3	SS00331	NA	RNASeq (bulk, TAPIN)	ACh	Davis et al 2020	yes
TmY5a	SS02594	NA	RNASeq (bulk, TAPIN)	Glu	Davis et al 2020	yes
[Cm11]	SS30877	ChAT	FISH ( Eddison et al)	ACh	This study	no	[Cm11] = one or more of Cm11a,b,c or d
[Pm2]	SS28625	GAD1	FISH (Long et al)	GABA	This study	no	[Pm2] = one or more of Pm2a, Pm2b; probably Pm2a
5thsLNv_LNd6	NA	NA	antibody staining	ACh	Johard et al 2009	no	also peptidergic (ITP)
CL357	SS83741	negative for all nt probes used	FISH ( Eddison et al)	unclear (not Glu,ACh,GABA,Dop,5HT,OA)	This study	no	not Vglut, GAD1, Chat,pale, SerT, TBH
Cm1	SS33212	ChAT	FISH ( Eddison et al)	ACh	This study	no
Cm10	SS02582	GAD1	FISH ( Eddison et al)	GABA	This study	no
Cm14	SS02413	GAD1	FISH ( Eddison et al)	GABA	This study	no
Cm17	SS31132	GAD1	FISH ( Eddison et al)	GABA	This study	no
Cm21	SS22528	GAD1	FISH ( Eddison et al)	GABA	This study	no
Cm29	SS31132	GAD1	FISH ( Eddison et al)	GABA	This study	no
Cm31a	SS33980	GAD1	FISH ( Eddison et al)	GABA	This study	no
CT1	SS01001	NA	antibody staining of genetically marked cells	GABA	Takemura et al 2017	no
Dm15	SS02604	Vglut	FISH ( Eddison et al)	Glu	This study	no
Dm17	SS33980	Vglut	FISH ( Eddison et al)	Glu	This study	no
Dm19	SS33037	Vglut	FISH ( Eddison et al)	Glu	This study	no
Dm3a	SS00974	NA	RNASeq (TAPIN)	Glu	Davis et al 2020	no	driver includes both Dm3a and Dm3b
Dm3b	SS00974	NA	RNASeq (bulk, TAPIN)	Glu	Davis et al 2020	no	driver includes both Dm3a and Dm3b
Dm8a	SS00323	NA	RNASeq (bulk, TAPIN)	Glu	Davis et al 2020	no	driver includes both Dm8a and Dm8b
Dm8b	SS00323	NA	RNASeq (bulk, TAPIN)	Glu	Davis et al 2020	no	driver includes both Dm8a and Dm8b
HBeyelet	NA	NA	antibody staining	His, ACh	Pollack and Hofbauer 1991, Yasuyama and Meinertzhagen 1999	no
HSE	NA	ChAT	FISH ( Eddison et al)	ACh	Zhao et al 2023	no	FISH interpreation based on cell body location
HSN	NA	ChAT	FISH ( Eddison et al)	ACh	Zhao et al 2023	no	FISH interpreation based on cell body location
HSS	NA	ChAT	FISH ( Eddison et al)	ACh	Zhao et al 2023	no	FISH interpreation based on cell body location
l-LNv	NA	NA		unclear		no	peptidergic (pdf). (Helfrich-Förster 1995)
LC10d	SS03822	NA	RNASeq (bulk, TAPIN)	ACh	Davis et al 2020	no
LC20b	SS27830	Vglut	FISH ( Eddison et al)	Glu	This study	no
LC4	SS00766	NA	RNASeq (bulk, TAPIN)	ACh	Davis et al 2020	no
Li14	SS24442	Vglut	FISH ( Eddison et al)	Glu	This study	no
Li18b	SS23264	GAD1	FISH ( Eddison et al)	GABA	This study	no
Li19	SS24377	GAD1	FISH ( Eddison et al)	GABA	This study	no
Li28	SS00301	GAD1	FISH ( Eddison et al)	GABA	This study	no
LoVC18	NA	NA	antibody staining of genetically marked cells	Dop	Mao and Davis 2009	no	PPL2ab (Figure 6E of Mao and Davis)
LoVC23	SS32665	GAD1	FISH (Long et al)	GABA	This study	no
LoVCLo3	NA	NA	antibody staining of genetically marked cells	OA	Busch et al 2009	no	OA-AL2b1
LPi2b	SS53141	GAD1	FISH ( Eddison et al)	GABA	Zhao et al 2023	no
LPi2c	SS24442	Vglut	FISH ( Eddison et al)	Glu	This study	no
LPi2d	SS03188	Vglut	FISH ( Eddison et al)	Glu	This study	no
LPT101	SS25663	ChAT	FISH (Long et al)	ACh	This study	no
MeLo4	SS28760	ChAT	FISH ( Eddison et al)	ACh	This study	no	weak signal
MeLo7	SS28071	ChAT	FISH ( Eddison et al)	ACh	This study	no
MeLo9	SS02574	Vglut	FISH ( Eddison et al)	Glu	This study	no
MeTu1	SS00385	ChAT	FISH ( Eddison et al)	ACh	This study	no
MeVC11	SS90112	ChAT	FISH ( Eddison et al)	ACh	This study	no
MeVC12	SS31193	ChAT	FISH ( Eddison et al)	ACh	This study	no	Driver labels ~ 10 cell types with cell bodies near the midline, FISH indicates ChAT for all (also in agreement with predictions for other candidate matches)
MeVC20	SS84857	Vglut	FISH ( Eddison et al)	Glu	This study	no
MeVC21	SS15156	Vglut	FISH (Long et al)	Glu	This study	no
MeVC22	SS15156	Vglut	FISH (Long et al)	Glu	This study	no
MeVC27	SS83741	negative for all nt probes used	FISH ( Eddison et al)	unclear (not Glu,ACh,GABA,Dop,5HT,OA)	This study	no	not Vglut, GAD1, Chat,pale, SerT, TBH
MeVP11	SS03162	ChAT	FISH (Long et al)	ACh	This study	no
MeVP14	SS76211	ChAT	FISH ( Eddison et al)	ACh	This study	no
MeVP63	SS75840	GAD1	FISH ( Eddison et al)	GABA	This study	no
MeVPLp2	SS02082	Vglut	FISH ( Eddison et al)	Glu	Zhao et al 2023	no
MeVPMe12	SS31193	ChAT	FISH ( Eddison et al)	ACh	This study	no	Driver labels ~ 10 cell types with cell bodies near the midline, FISH indicates ChAT for all (also in agreement with predictions for other candidate matches)
Mi15	SS00321, SS02425	NA	RNASeq (bulk, TAPIN)	Ach, Dop	Davis et al 2020	no
Mi18	SS44572	GAD1	FISH ( Eddison et al)	GABA	This study	no
ML2	SS00769	ChAT	FISH ( Eddison et al)	ACh	This study	no
Nod1	SS23309	ChAT	FISH (Long et al)	ACh	This study	no
Nod4	SS23309	ChAT	FISH (Long et al)	ACh	This study	no
OA-ASM1	NA	NA	antibody staining of genetically marked cells	OA	Busch et al 2009	no
OLVC4	SS83741	negative for all nt probes used	FISH ( Eddison et al)	unclear (not Glu,ACh,GABA,Dop,5HT,OA)	This study	no	not Vglut, GAD1, Chat,pale, SerT, TBH
Pm1	SS34201	GAD1	FISH ( Eddison et al)	GABA	This study	no
Pm11	SS00839	GAD1	FISH ( Eddison et al)	GABA	This study	no
Pm5	SS00839	GAD1	FISH ( Eddison et al)	GABA	This study	no
Pm7	SS00301	GAD1	FISH ( Eddison et al)	GABA	This study	no
Pm9	SS33673	GAD1	FISH ( Eddison et al)	GABA	This study	no
R8p	Rh5-GAL4 (BL-7458)	NA	RNASeq (bulk, TAPIN)	His, ACh	Davis et al 2020	no
R8y	Rh6-GAL4 (BL-7464)	NA	RNASeq (bulk, TAPIN)	His, ACh	Davis et al 2020	no
T1	SS00790	NA	RNASeq (bulk, TAPIN)	unclear (not Glu,ACh,GABA,Dop,5HT,OA)	Davis et al 2020	no
Tlp13	SS33166	Vglut	FISH ( Eddison et al)	Glu	This study	no
Tlp14	SS02604	Vglut	FISH ( Eddison et al)	Glu	This study	no
Tm12	SS02433	ChAT	FISH ( Eddison et al)	ACh	This study	no
Tm16	SS00335	ChAT	FISH ( Eddison et al)	ACh	This study	no
Tm29	SS00308	NA	RNASeq (bulk, TAPIN)	Glu	Davis et al 2020	no
Tm29	SS03711	Vglut	FISH ( Eddison et al)	Glu	This study	no
Tm30	SS03186	GAD1	FISH ( Eddison et al)	GABA	This study	no
Tm32	SS02439	Vglut	FISH ( Eddison et al)	Glu	This study	no
Tm33	SS03152	ChAT	FISH ( Eddison et al)	ACh	This study	no	weak signal
Tm34	SS37928	Vglut	FISH ( Eddison et al)	Glu	This study	no
Tm36	SS21011	ChAT	FISH ( Eddison et al)	ACh	This study	no
Tm37	SS00370	Vglut	FISH ( Eddison et al)	Glu	This study	no
TmY13	SS12598	ChAT	FISH ( Eddison et al)	ACh	This study	no
TmY16	SS27830	Vglut	FISH ( Eddison et al)	Glu	This study	no
TmY17	SS20987	ChAT	FISH ( Eddison et al), FISH (Long et al)	ACh	This study	no	driver also labels some TmY10 which also have cell bodies in the medulla cell body rind
TmY18	SS00349	ChAT	FISH ( Eddison et al)	ACh	This study	no
TmY19b	SS44567	GAD1	FISH ( Eddison et al)	GABA	This study	no
TmY20	SS05188	ChAT	FISH ( Eddison et al)	ACh	This study	no
VS	NA	ChAT	FISH ( Eddison et al)	ACh	Zhao et al 2023	no	FISH interpreation based on cell body location
Y11	SS33660	Vglut	FISH ( Eddison et al)	Glu	This study	no
